# A Plasmid System with Tunable Copy Number

**DOI:** 10.1101/2021.07.13.451660

**Authors:** Miles V. Rouches, Yasu Xu, Louis Cortes, Guillaume Lambert

**Affiliations:** Field of Biophysics, Cornell University, Ithaca, NY 14853, USA; School of Applied and Engineering Physics, Cornell University, Ithaca, NY 14853, USA

## Abstract

Plasmids are one of the most commonly used and time-tested molecular biology platforms for genetic engineering and recombinant gene expression in bacteria. Despite their ubiquity, little consideration is given to metabolic effects and fitness costs of plasmid copy numbers on engineered genetic systems. Here, we introduce two systems that allow for the finely-tuned control of plasmid copy number: a plasmid with an anhydrotetracycline-controlled copy number, and a massively parallel assay that is used to generate a continuous spectrum of ColE1-based copy number variants. Using these systems, we investigate the effects of plasmid copy number on cellular growth rates, gene expression, biosynthesis, and genetic circuit performance. We perform single-cell timelapse measurements to characterize plasmid loss, runaway plasmid replication, and quantify the impact of plasmid copy number on the variability of gene expression. Using our massively parallel assay, we find that each plasmid imposes a 0.063% linear metabolic burden on their hosts, hinting at a simple relationship between metabolic burdens and plasmid DNA synthesis. Our plasmid system with tunable copy number should allow for a precise control of gene expression and highlight the importance of tuning plasmid copy number as tool for the optimization of synthetic biological systems.
