## Supplemental Table 3 for "A Plasmid System with Tunable Copy Number"

Promoter Sequence (-35 to +1)	Timepoint 1 Counts	Timepoint 2 Counts	Timepoint 3 Counts	Timepoint 4 Counts
TTGCCCTCCTTTTTTTCTGCGCGTATACTGCTGCTT	1	10	8	11
TTGAACTCCTTTTTTTCTGCGCGTTTGATGCTGCTG	1	2	9	10
TTTCCCTCCTTTTTTTCTGCGCGTTAGCTGCTGCTG	2	11	20	23
TTTCACTCCTTTTTTTCTGCGCGTTTGATGCTGCTG	2	6	25	35
TTTCCATCCTTTTTTTCTGCGCGTTTGCTGCTGCTG	1	9	21	15
TTGAAATCCTTTTTTTCTGCGCGTTTGATGCTGCTG	1	3	9	12
TTGCCCTCCTTTTTTTCTGCGCGTATACTGCTGCTG	7	23	46	55
TTGAACTCCTTTTTTTCTGCGCGTTAACTGCTGCTG	1	10	18	29
TTGCCATCCTTTTTTTCTGCGCGTTAGCTGCTGCTG	2	12	13	15
TTTCAATCCTTTTTTTCTGCGCGTTTGCTGCTGCTG	1	1	1	8
TTGCCCTCCTTTTTTTCTGCGCGTTAGCTGCTGCTT	2	10	4	10
TTGCCCTCCTTTTTTTCTGCGCGTATAATGCTGCTT	4	16	13	26
TTGCCCTCCTTTTTTTCTGCGCGTTAGATGCTGCTA	5	37	57	75
TTGACCTCCTTTTTTTCTGCGCGTAAACTGCTGCTC	1	6	20	30
TTGACCTCCTTTTTTTCTGCGCGTTTGATGCTGCTC	1	2	8	7
TTGCACTCCTTTTTTTCTGCGCGTTTGCTGCTGCTG	3	10	23	18
TTTACCTCCTTTTTTTCTGCGCGTTTGATGCTGCTG	2	16	36	29
TTGCCCTCCTTTTTTTCTGCGCGTATAATGCTGCTC	2	9	18	17
TTTCACTCCTTTTTTTCTGCGCGTTAGCTGCTGCTG	1	7	10	11
TTGAGATCCTTTTTTTCTGCGCGTAATCTGCTGCTT	4	2	223	1341
TTTCCCTCCTTTTTTTCTGCGCGTTTGCTGCTGCTG	5	21	24	28
TTTCCATCCTTTTTTTCTGCGCGTATACTGCTGCTG	2	8	24	45
TTGACATCCTTTTTTTCTGCGCGTAAGATGCTGCTA	1	12	47	47
TTGCCATCCTTTTTTTCTGCGCGTTTGCTGCTGCTC	1	2	2	4
TTTACCTCCTTTTTTTCTGCGCGTTAGCTGCTGCTG	1	3	6	5
TTGCCCTCCTTTTTTTCTGCGCGTATAATGCTGCTG	15	39	68	89
TTTCCCTCCTTTTTTTCTGCGCGTTTGATGCTGCTC	2	10	12	22
TTTCACTCCTTTTTTTCTGCGCGTTAACTGCTGCTG	2	11	37	43
TTGCCCTCCTTTTTTTCTGCGCGTATACTGCTGCTC	2	5	10	10
TTGAACTCCTTTTTTTCTGCGCGTAAGATGCTGCTC	1	4	18	28
TTGACCTCCTTTTTTTCTGCGCGTTTGCTGCTGCTG	4	7	8	10
TTGCCATCCTTTTTTTCTGCGCGTTTGCTGCTGCTA	1	3	1	4
TTGCAATCCTTTTTTTCTGCGCGTTTGATGCTGCTT	1	4	7	6
TTGCCCTCCTTTTTTTCTGCGCGTATAATGCTGCTA	4	8	12	27
TTTCCATCCTTTTTTTCTGCGCGTTAGCTGCTGCTG	1	7	10	5
TTGAAATCCTTTTTTTCTGCGCGTTAGATGCTGCTG	2	12	27	21
TTGCAATCCTTTTTTTCTGCGCGTATACTGCTGCTG	2	4	14	14
TTGAACTCCTTTTTTTCTGCGCGTTAGATGCTGCTT	1	1	13	7
TTGCCCTCCTTTTTTTCTGCGCGTTAACTGCTGCTT	10	26	69	72
TTGCACTCCTTTTTTTCTGCGCGTTTGATGCTGCTA	2	5	6	15
TTGCCCTCCTTTTTTTCTGCGCGTTAGCTGCTGCTG	32	105	187	210
TTTCACTCCTTTTTTTCTGCGCGTTAGATGCTGCTC	1	2	10	14
TTTCCATCCTTTTTTTCTGCGCGTTAGATGCTGCTA	1	3	17	12
TTGACATCCTTTTTTTCTGCGCGTATAATGCTGCTG	3	8	14	23
TTGACATCCTTTTTTTCTGCGCGTTTGCTGCTGCTC	1	1	3	5
TTGACCTCCTTTTTTTCTGCGCGTAAACTGCTGCTA	2	5	26	36
TTTCACTCCTTTTTTTCTGCGCGTTTGATGCTGCTC	1	1	3	5
TTTCACTCCTTTTTTTCTGCGCGTATAATGCTGCTT	1	6	12	15
TTGACATCCTTTTTTTCTGCGCGTATACTGCTGCTT	1	5	4	8
TTTCCATCCTTTTTTTCTGCGCGTTTGATGCTGCTT	1	3	10	4
TTGCCCTCCTTTTTTTCTGCGCGTTAACTGCTGCTA	6	13	24	34
TTGCCATCCTTTTTTTCTGCGCGTTTACTGCTGCTC	1	5	10	7
TTGACATCCTTTTTTTCTGCGCGTAAGATGCTGCTC	2	7	29	37
TTGCAATCCTTTTTTTCTGCGCGTATAATGCTGCTG	3	15	21	29
TTTCCCTCCTTTTTTTCTGCGCGTTTGATGCTGCTG	21	58	97	134
TTTACATCCTTTTTTTCTGCGCGTATGCTGCTGCTT	1	8	24	27
TTGCCCTCCTTTTTTTCTGCGCGTTTACTGCTGCTA	6	20	26	38
TTGCCATCCTTTTTTTCTGCGCGTTTGCTGCTGCTT	2	1	3	2
TTGCCCTCCTTTTTTTCTGCGCGTAAACTGCTGCTT	21	38	121	187
TTGCCATCCTTTTTTTCTGCGCGTATACTGCTGCTG	5	12	7	16
TTTCACTCCTTTTTTTCTGCGCGTTTACTGCTGCTT	1	6	19	13
TTTAACTCCTTTTTTTCTGCGCGTTAGATGCTGCTT	1	6	6	14
TTGCCATCCTTTTTTTCTGCGCGTTAGATGCTGCTG	18	74	148	125
TTTCCCTCCTTTTTTTCTGCGCGTTAGATGCTGCTT	7	24	56	73
TTTAACTCCTTTTTTTCTGCGCGTTAGATGCTGCTG	3	21	45	42
TTGCCCTCCTTTTTTTCTGCGCGTTAACTGCTGCTC	6	9	19	27
TTGACATCCTTTTTTTCTGCGCGTAAACTGCTGCTC	1	7	18	19
TTGCCATCCTTTTTTTCTGCGCGTTAGATGCTGCTA	2	11	29	15
TTGCACTCCTTTTTTTCTGCGCGTTAGATGCTGCTA	3	4	16	20
TTGCACTCCTTTTTTTCTGCGCGTAAGATGCTGCTA	3	29	51	54
TTTACCTCCTTTTTTTCTGCGCGTTTGCTGCTGCTG	1	10	16	2
TTTCAATCCTTTTTTTCTGCGCGTTTGATGCTGCTG	3	4	16	18
TTTCACTCCTTTTTTTCTGCGCGTTAAATGCTGCTC	2	2	30	41
TTGACATCCTTTTTTTCTGCGCGTTTGCTGCTGCTG	4	14	9	11
TTTCCCTCCTTTTTTTCTGCGCGTATACTGCTGCTC	2	6	15	18
TTGCACTCCTTTTTTTCTGCGCGTTTGATGCTGCTT	3	10	10	10
TTGCCATCCTTTTTTTCTGCGCGTTAGATGCTGCTT	6	10	35	30
TTGACCTCCTTTTTTTCTGCGCGTTTGATGCTGCTG	15	34	68	63
TTTACATCCTTTTTTTCTGCGCGTTTGATGCTGCTT	1	2	5	4
TTGCACTCCTTTTTTTCTGCGCGTATACTGCTGCTG	5	10	12	19
TTGCCCTCCTTTTTTTCTGCGCGTATGATGCTGCTC	21	68	155	203
TTGCCATCCTTTTTTTCTGCGCGTTTGATGCTGCTG	20	40	63	79
TTGCCATCCTTTTTTTCTGCGCGTTAGATGCTGCTC	2	11	13	10
TTGCCATCCTTTTTTTCTGCGCGTTTGCTGCTGCTG	18	40	59	86
TTGCACTCCTTTTTTTCTGCGCGTTAACTGCTGCTC	1	2	4	3
TTTACCTCCTTTTTTTCTGCGCGTTTACTGCTGCTT	1	7	6	6
TTTCCATCCTTTTTTTCTGCGCGTTAACTGCTGCTT	2	10	21	28
TTTCAATCCTTTTTTTCTGCGCGTTAACTGCTGCTG	2	7	33	29
TTTCCATCCTTTTTTTCTGCGCGTATAATGCTGCTA	1	3	10	14
TTGCCATCCTTTTTTTCTGCGCGTATAATGCTGCTA	2	3	12	13
TTTCCATCCTTTTTTTCTGCGCGTTTGATGCTGCTA	1	5	6	5
TTGCACTCCTTTTTTTCTGCGCGTTAACTGCTGCTG	7	17	27	40
TTGCACTCCTTTTTTTCTGCGCGTATAATGCTGCTA	1	5	3	5
TTGACCTCCTTTTTTTCTGCGCGTTTGATGCTGCTT	5	18	25	23
TTTCCCTCCTTTTTTTCTGCGCGTTTACTGCTGCTC	3	4	20	22
TTGCCCTCCTTTTTTTCTGCGCGTAAACTGCTGCTG	79	195	569	699
TTGACCTCCTTTTTTTCTGCGCGTATAATGCTGCTC	1	3	5	3
TTTCCCTCCTTTTTTTCTGCGCGTTTGCTGCTGCTT	4	5	6	7
TTGCACTCCTTTTTTTCTGCGCGTTAGATGCTGCTC	2	5	16	10
TTTCCATCCTTTTTTTCTGCGCGTTTAATGCTGCTC	2	10	23	38
TTTAACTCCTTTTTTTCTGCGCGTATAATGCTGCTT	1	2	8	11
TTGACATCCTTTTTTTCTGCGCGTAAACTGCTGCTT	4	9	49	75
TTGCCATCCTTTTTTTCTGCGCGTAAACTGCTGCTC	3	8	19	27
TTTCCATCCTTTTTTTCTGCGCGTTAACTGCTGCTG	5	18	51	54
TTTCACTCCTTTTTTTCTGCGCGTTAGATGCTGCTT	4	4	8	24
TTTACATCCTTTTTTTCTGCGCGTTAGATGCTGCTG	5	11	59	41
TTTCCATCCTTTTTTTCTGCGCGTATAATGCTGCTG	4	6	34	26
TTGACATCCTTTTTTTCTGCGCGTATGATGCTGCTA	3	35	70	88
TTGCACTCCTTTTTTTCTGCGCGTAAACTGCTGCTC	2	10	20	22
TTTCCATCCTTTTTTTCTGCGCGTTAGATGCTGCTT	3	7	30	21
TTGACCTCCTTTTTTTCTGCGCGTTAGCTGCTGCTG	6	6	4	8
TTTCACTCCTTTTTTTCTGCGCGTTAGATGCTGCTG	11	26	71	79
TTTCCCTCCTTTTTTTCTGCGCGTTAGATGCTGCTA	6	16	36	46
TTGAACTCCTTTTTTTCTGCGCGTAAACTGCTGCTA	1	2	10	11
TTTCCCTCCTTTTTTTCTGCGCGTATACTGCTGCTG	16	41	75	111
TTGCCCTCCTTTTTTTCTGCGCGTTTGCTGCTGCTT	18	24	39	38
TTGCCCTCCTTTTTTTCTGCGCGTTTACTGCTGCTT	18	70	114	96
TTGACATCCTTTTTTTCTGCGCGTATAATGCTGCTT	2	2	6	7
TTGCAATCCTTTTTTTCTGCGCGTAAGATGCTGCTC	2	11	39	29
TTGCCCTCCTTTTTTTCTGCGCGTTTGCTGCTGCTC	22	50	111	122
TTTCCATCCTTTTTTTCTGCGCGTATAATGCTGCTC	1	1	4	6
TTGCCATCCTTTTTTTCTGCGCGTAAACTGCTGCTA	3	10	19	27
TTGAACTCCTTTTTTTCTGCGCGTAAACTGCTGCTC	1	1	5	7
TTTCCATCCTTTTTTTCTGCGCGTTAAATGCTGCTC	2	8	34	38
TTTAACTCCTTTTTTTCTGCGCGTTAACTGCTGCTT	1	2	12	10
TTGCCCTCCTTTTTTTCTGCGCGTTTGCTGCTGCTG	65	103	112	116
TTGAACTCCTTTTTTTCTGCGCGTTTGATGCTGCTT	2	1	12	6
TTTCCCTCCTTTTTTTCTGCGCGTTAGATGCTGCTG	40	93	238	237
TTGAACTCCTTTTTTTCTGCGCGTTAACTGCTGCTT	1	2	10	4
TTGCCATCCTTTTTTTCTGCGCGTTTGATGCTGCTC	2	7	6	3
TTGCCATCCTTTTTTTCTGCGCGTATAATGCTGCTT	4	3	10	10
TTGCCATCCTTTTTTTCTGCGCGTTAACTGCTGCTT	5	22	25	32
TTGCAATCCTTTTTTTCTGCGCGTATAATGCTGCTT	2	2	16	10
TTTACCTCCTTTTTTTCTGCGCGTTTGCTGCTGCTC	1	1	1	1
TTTAAATCCTTTTTTTCTGCGCGTTTGATGCTGCTT	1	2	1	5
TTTCACTCCTTTTTTTCTGCGCGTTTGCTGCTGCTT	1	5	10	3
TTGCCCTCCTTTTTTTCTGCGCGTTTACTGCTGCTG	65	153	305	328
TTGAAATCCTTTTTTTCTGCGCGTTAGATGCTGCTA	1	2	2	6
TTGCACTCCTTTTTTTCTGCGCGTTAGCTGCTGCTC	1	4	2	2
TTGCACTCCTTTTTTTCTGCGCGTATAATGCTGCTT	3	10	17	12
TTGACCTCCTTTTTTTCTGCGCGTTTGATGCTGCTA	3	4	8	6
TTGACATCCTTTTTTTCTGCGCGTTTAATGCTGCTC	2	17	40	37
TTGCCCTCCTTTTTTTCTGCGCGTTTGCTGCTGCTA	11	24	45	29
TTTAACTCCTTTTTTTCTGCGCGTTTGATGCTGCTA	1	1	1	4
TTTCAATCCTTTTTTTCTGCGCGTTTGATGCTGCTT	1	2	4	2
TTGCCCTCCTTTTTTTCTGCGCGTAAGATGCTGCTA	29	69	121	159
TTGCCATCCTTTTTTTCTGCGCGTAAACTGCTGCTT	6	20	45	57
TTGCCCTCCTTTTTTTCTGCGCGTATGATGCTGCTT	61	170	411	464
TTGAAATCCTTTTTTTCTGCGCGTAAAATGCTGCTT	2	6	15	25
TTGACATCCTTTTTTTCTGCGCGTAAACTGCTGCTA	2	11	28	34
TTTCAATCCTTTTTTTCTGCGCGTTAGATGCTGCTG	6	18	61	55
TTGCCCTCCTTTTTTTCTGCGCGTTAGATGCTGCTG	128	264	368	351
TTGAACTCCTTTTTTTCTGCGCGTTAGATGCTGCTG	10	15	44	42
TTGACCTCCTTTTTTTCTGCGCGTATACTGCTGCTT	3	2	9	6
TTGCCATCCTTTTTTTCTGCGCGTATGCTGCTGCTA	6	14	34	41
TTTAAATCCTTTTTTTCTGCGCGTTTGCTGCTGCTG	1	1	5	1
TTGAAATCCTTTTTTTCTGCGCGTATAATGCTGCTG	1	5	7	2
TTTCCCTCCTTTTTTTCTGCGCGTATAATGCTGCTT	10	28	45	76
TTGCCATCCTTTTTTTCTGCGCGTTAACTGCTGCTA	3	16	14	19
TTTCCCTCCTTTTTTTCTGCGCGTATAATGCTGCTC	4	11	30	35
TTTCAATCCTTTTTTTCTGCGCGTTAAATGCTGCTC	1	6	19	17
TTGCACTCCTTTTTTTCTGCGCGTTAGATGCTGCTG	23	42	111	83
TTGACCTCCTTTTTTTCTGCGCGTAAGATGCTGCTC	6	23	37	45
TTTACCTCCTTTTTTTCTGCGCGTTTACTGCTGCTA	1	5	7	7
TTGCCATCCTTTTTTTCTGCGCGTTTGATGCTGCTT	7	10	19	17
TTGCCCTCCTTTTTTTCTGCGCGTAAAATGCTGCTC	16	53	120	96
TTGCCCTCCTTTTTTTCTGCGCGTTTGATGCTGCTC	18	53	56	45
TTGACCTCCTTTTTTTCTGCGCGTATAATGCTGCTT	4	13	19	14
TTGCCCTCCTTTTTTTCTGCGCGTAAAATGCTGCTA	20	64	189	170
TTTACATCCTTTTTTTCTGCGCGTAAACTGCTGCTA	1	2	5	7
TTGCCATCCTTTTTTTCTGCGCGTATAATGCTGCTG	14	22	53	48
TTTCCATCCTTTTTTTCTGCGCGTTAACTGCTGCTA	2	6	15	22
TTGCCATCCTTTTTTTCTGCGCGTAAGATGCTGCTT	13	23	76	74
TTGCCATCCTTTTTTTCTGCGCGTAAGATGCTGCTC	6	16	45	43
TTGCCCTCCTTTTTTTCTGCGCGTTTACTGCTGCTC	10	21	26	24
TTGACCTCCTTTTTTTCTGCGCGTATACTGCTGCTG	7	7	15	13
TTTACCTCCTTTTTTTCTGCGCGTTAGATGCTGCTA	2	5	15	10
TTGCACTCCTTTTTTTCTGCGCGTTTACTGCTGCTG	8	34	63	39
TTGCAATCCTTTTTTTCTGCGCGTAAGATGCTGCTT	6	20	59	67
TTGCCCTCCTTTTTTTCTGCGCGTATGATGCTGCTA	50	95	295	398
TTTACCTCCTTTTTTTCTGCGCGTTAACTGCTGCTG	5	12	37	22
TTGCACTCCTTTTTTTCTGCGCGTATGCTGCTGCTA	5	25	46	43
TTTCCATCCTTTTTTTCTGCGCGTTTACTGCTGCTG	6	34	41	50
TTTCAATCCTTTTTTTCTGCGCGTATACTGCTGCTG	2	5	20	10
TTGAACTCCTTTTTTTCTGCGCGTAAGATGCTGCTT	4	10	34	28
TTGACATCCTTTTTTTCTGCGCGTAAACTGCTGCTG	16	51	166	190
TTGCACTCCTTTTTTTCTGCGCGTATAATGCTGCTC	1	8	3	2
TTTACCTCCTTTTTTTCTGCGCGTATAATGCTGCTG	6	14	10	21
TTGACCTCCTTTTTTTCTGCGCGTAAACTGCTGCTT	8	13	51	57
TTGCCATCCTTTTTTTCTGCGCGTAAACTGCTGCTG	30	70	178	202
TTTAACTCCTTTTTTTCTGCGCGTTAGATGCTGCTA	1	4	14	8
TTTACATCCTTTTTTTCTGCGCGTAAACTGCTGCTC	1	1	14	10
TTTCCCTCCTTTTTTTCTGCGCGTTAACTGCTGCTC	5	1	17	17
TTGCCATCCTTTTTTTCTGCGCGTTAACTGCTGCTG	21	53	91	88
TTTCCCTCCTTTTTTTCTGCGCGTATACTGCTGCTT	7	13	24	31
TTGACATCCTTTTTTTCTGCGCGTTAAATGCTGCTA	4	12	64	72
TTGCCATCCTTTTTTTCTGCGCGTATGCTGCTGCTG	56	156	281	322
TTTCAATCCTTTTTTTCTGCGCGTTAGATGCTGCTT	3	3	9	17
TTTACATCCTTTTTTTCTGCGCGTAAGATGCTGCTA	2	2	15	15
TTTCCATCCTTTTTTTCTGCGCGTTTACTGCTGCTT	3	16	27	28
TTGCCCTCCTTTTTTTCTGCGCGTTTGATGCTGCTG	199	395	565	539
TTGCCCTCCTTTTTTTCTGCGCGTTAGCTGCTGCTC	11	25	29	25
TTGACATCCTTTTTTTCTGCGCGTATGATGCTGCTC	4	23	41	37
TTTCCCTCCTTTTTTTCTGCGCGTTAACTGCTGCTT	13	28	64	75
TTTACATCCTTTTTTTCTGCGCGTATGCTGCTGCTC	1	7	13	8
TTTCCCTCCTTTTTTTCTGCGCGTTAAATGCTGCTC	10	38	103	118
TTGACATCCTTTTTTTCTGCGCGTAAGATGCTGCTG	41	105	324	363
TTGCACTCCTTTTTTTCTGCGCGTTTGCTGCTGCTT	5	15	18	12
TTGCCCTCCTTTTTTTCTGCGCGTATGATGCTGCTG	328	736	1589	1675
TTGAAATCCTTTTTTTCTGCGCGTAAACTGCTGCTT	1	1	5	2
TTTCCATCCTTTTTTTCTGCGCGTATAATGCTGCTT	3	1	10	10
TTGCCCTCCTTTTTTTCTGCGCGTTAACTGCTGCTG	79	123	178	169
TTTACATCCTTTTTTTCTGCGCGTAAGATGCTGCTG	15	51	137	133
TTGCACTCCTTTTTTTCTGCGCGTAAGATGCTGCTC	6	12	35	33
TTGAACTCCTTTTTTTCTGCGCGTAAACTGCTGCTT	3	10	20	24
TTGCCCTCCTTTTTTTCTGCGCGTTAGATGCTGCTT	60	84	131	144
TTGCAATCCTTTTTTTCTGCGCGTAAGATGCTGCTA	5	15	49	43
TTTACCTCCTTTTTTTCTGCGCGTATAATGCTGCTT	2	2	4	4
TTTACCTCCTTTTTTTCTGCGCGTTAAATGCTGCTC	3	7	17	28
TTGCACTCCTTTTTTTCTGCGCGTATAATGCTGCTG	14	13	37	37
TTTAACTCCTTTTTTTCTGCGCGTTTGATGCTGCTG	5	4	17	12
TTTACCTCCTTTTTTTCTGCGCGTTTACTGCTGCTC	1	5	10	5
TTGCCATCCTTTTTTTCTGCGCGTATGCTGCTGCTT	15	33	71	73
TTGCAATCCTTTTTTTCTGCGCGTTTGCTGCTGCTG	11	10	24	18
TTGAAATCCTTTTTTTCTGCGCGTTAGATGCTGCTC	1	3	3	2
TTGACATCCTTTTTTTCTGCGCGTTAAATGCTGCTT	12	32	109	145
TTGAACTCCTTTTTTTCTGCGCGTAAACTGCTGCTG	13	25	79	102
TTGCCATCCTTTTTTTCTGCGCGTTAACTGCTGCTC	3	2	7	5
TTGCCCTCCTTTTTTTCTGCGCGTAAAATGCTGCTT	69	149	354	402
TTGCACTCCTTTTTTTCTGCGCGTTTACTGCTGCTT	6	7	22	23
TTGAACTCCTTTTTTTCTGCGCGTAAGATGCTGCTG	26	62	190	188
TTGCCATCCTTTTTTTCTGCGCGTTTACTGCTGCTT	6	24	36	24
TTTCCCTCCTTTTTTTCTGCGCGTATAATGCTGCTA	7	27	46	60
TTGCCATCCTTTTTTTCTGCGCGTAAGATGCTGCTG	79	200	394	423
TTTCCCTCCTTTTTTTCTGCGCGTTAACTGCTGCTA	6	11	34	32
TTGCCCTCCTTTTTTTCTGCGCGTTAAATGCTGCTC	31	79	171	171
TTGAAATCCTTTTTTTCTGCGCGTATAATGCTGCTT	2	2	3	7
TTGACATCCTTTTTTTCTGCGCGTAAAATGCTGCTA	4	19	43	52
TTTACCTCCTTTTTTTCTGCGCGTTAGATGCTGCTC	1	6	5	1
TTTCCCTCCTTTTTTTCTGCGCGTTAACTGCTGCTG	33	63	96	119
TTTACATCCTTTTTTTCTGCGCGTATAATGCTGCTG	5	5	6	14
TTTCACTCCTTTTTTTCTGCGCGTTTGATGCTGCTA	3	2	16	10
TTGCCCTCCTTTTTTTCTGCGCGTAAGATGCTGCTG	378	704	1326	1419
TTGACCTCCTTTTTTTCTGCGCGTATGATGCTGCTC	8	33	78	58
TTGCAATCCTTTTTTTCTGCGCGTAAACTGCTGCTT	4	9	36	21
TTTCAATCCTTTTTTTCTGCGCGTATAATGCTGCTG	5	2	17	18
TTTAAATCCTTTTTTTCTGCGCGTTAACTGCTGCTT	2	3	7	10
TTGCACTCCTTTTTTTCTGCGCGTAAGATGCTGCTT	16	42	61	78
TTGCCCTCCTTTTTTTCTGCGCGTTTGATGCTGCTA	53	95	148	161
TTTACATCCTTTTTTTCTGCGCGTAAACTGCTGCTT	3	5	19	21
TTTACCTCCTTTTTTTCTGCGCGTATACTGCTGCTA	1	2	2	2
TTGCCCTCCTTTTTTTCTGCGCGTATACTGCTGCTA	2	6	8	1
TTGACCTCCTTTTTTTCTGCGCGTAAGATGCTGCTG	81	157	364	392
TTGAACTCCTTTTTTTCTGCGCGTAAGATGCTGCTA	4	7	21	25
TTTACATCCTTTTTTTCTGCGCGTAAAATGCTGCTC	1	7	9	6
TTGCCCTCCTTTTTTTCTGCGCGTAAAATGCTGCTG	172	490	844	789
TTGAACTCCTTTTTTTCTGCGCGTTTACTGCTGCTT	3	3	10	10
TTGCAATCCTTTTTTTCTGCGCGTATGCTGCTGCTG	34	89	212	228
TTGAAATCCTTTTTTTCTGCGCGTATGCTGCTGCTT	2	4	14	6
TTGACATCCTTTTTTTCTGCGCGTAAAATGCTGCTC	3	6	27	21
TTGCACTCCTTTTTTTCTGCGCGTTTACTGCTGCTA	3	7	15	10
TTGACATCCTTTTTTTCTGCGCGTTTAATGCTGCTT	12	59	182	158
TTTACATCCTTTTTTTCTGCGCGTTTGATGCTGCTG	8	10	32	23
TTTACCTCCTTTTTTTCTGCGCGTTAGATGCTGCTT	5	11	15	14
TTGAACTCCTTTTTTTCTGCGCGTTTACTGCTGCTG	6	15	20	18
TTGCCCTCCTTTTTTTCTGCGCGTAAACTGCTGCTC	24	31	49	66
TTGCAATCCTTTTTTTCTGCGCGTAAGATGCTGCTG	43	114	265	278
TTTCACTCCTTTTTTTCTGCGCGTATACTGCTGCTG	7	15	27	27
TTGCCCTCCTTTTTTTCTGCGCGTAAACTGCTGCTA	31	54	81	118
TTTCCCTCCTTTTTTTCTGCGCGTTAGATGCTGCTC	6	17	28	14
TTTACATCCTTTTTTTCTGCGCGTAAGATGCTGCTT	5	5	33	29
TTGCAATCCTTTTTTTCTGCGCGTATGCTGCTGCTT	7	21	32	48
TTTCACTCCTTTTTTTCTGCGCGTTTGCTGCTGCTG	6	20	16	7
TTGAACTCCTTTTTTTCTGCGCGTATGATGCTGCTC	4	13	23	30
TTTAACTCCTTTTTTTCTGCGCGTTAACTGCTGCTG	5	8	22	24
TTGCACTCCTTTTTTTCTGCGCGTTAGCTGCTGCTG	18	38	50	39
TTGACCTCCTTTTTTTCTGCGCGTAAGATGCTGCTA	10	28	40	41
TTGAAATCCTTTTTTTCTGCGCGTTAACTGCTGCTG	4	8	19	10
TTGCACTCCTTTTTTTCTGCGCGTTTGATGCTGCTG	41	72	101	89
TTTACATCCTTTTTTTCTGCGCGTATGATGCTGCTC	3	7	15	24
TTGACCTCCTTTTTTTCTGCGCGTAAGATGCTGCTT	18	41	85	73
TTTACATCCTTTTTTTCTGCGCGTTAACTGCTGCTG	5	14	45	25
TTTAAATCCTTTTTTTCTGCGCGTTAACTGCTGCTG	2	16	15	11
TTTCACTCCTTTTTTTCTGCGCGTATAATGCTGCTG	12	25	47	62
TTGCCCTCCTTTTTTTCTGCGCGTAAGATGCTGCTC	48	87	119	122
TTTCCATCCTTTTTTTCTGCGCGTTAAATGCTGCTT	11	36	117	122
TTTACCTCCTTTTTTTCTGCGCGTATACTGCTGCTG	6	14	12	16
TTTCACTCCTTTTTTTCTGCGCGTTTACTGCTGCTG	11	18	36	44
TTTCAATCCTTTTTTTCTGCGCGTTAGATGCTGCTA	3	2	7	14
TTTCCATCCTTTTTTTCTGCGCGTTAAATGCTGCTG	28	69	240	281
TTTCAATCCTTTTTTTCTGCGCGTTAACTGCTGCTT	2	10	10	12
TTGAAATCCTTTTTTTCTGCGCGTATGCTGCTGCTG	14	19	45	53
TTGCACTCCTTTTTTTCTGCGCGTAAACTGCTGCTA	4	16	27	20
TTTCCCTCCTTTTTTTCTGCGCGTATACTGCTGCTA	2	4	5	1
TTTAAATCCTTTTTTTCTGCGCGTTAGATGCTGCTG	6	16	35	26
TTTAACTCCTTTTTTTCTGCGCGTTTACTGCTGCTG	5	12	36	29
TTGCACTCCTTTTTTTCTGCGCGTAAACTGCTGCTG	38	78	183	210
TTGCCATCCTTTTTTTCTGCGCGTATGCTGCTGCTC	10	36	41	39
TTGACATCCTTTTTTTCTGCGCGTATGCTGCTGCTG	41	111	250	242
TTGCACTCCTTTTTTTCTGCGCGTATGCTGCTGCTC	5	28	39	20
TTGACATCCTTTTTTTCTGCGCGTATGCTGCTGCTT	10	24	52	56
TTGCACTCCTTTTTTTCTGCGCGTAAACTGCTGCTT	13	13	35	56
TTTACCTCCTTTTTTTCTGCGCGTTAGATGCTGCTG	24	36	66	68
TTGACATCCTTTTTTTCTGCGCGTTAAATGCTGCTG	27	96	277	227
TTGACATCCTTTTTTTCTGCGCGTTAGCTGCTGCTC	2	2	7	4
TTGAAATCCTTTTTTTCTGCGCGTAAACTGCTGCTG	6	22	54	36
TTTCCCTCCTTTTTTTCTGCGCGTTTACTGCTGCTT	18	33	79	78
TTGAAATCCTTTTTTTCTGCGCGTAAAATGCTGCTA	2	6	10	11
TTGAAATCCTTTTTTTCTGCGCGTAAGATGCTGCTG	15	38	64	52
TTGCCATCCTTTTTTTCTGCGCGTAAGATGCTGCTA	14	25	45	46
TTGCAATCCTTTTTTTCTGCGCGTTAGATGCTGCTC	2	5	7	2
TTGACCTCCTTTTTTTCTGCGCGTTAGATGCTGCTC	10	17	19	32
TTTAACTCCTTTTTTTCTGCGCGTTTGCTGCTGCTG	4	1	5	3
TTTACATCCTTTTTTTCTGCGCGTTAACTGCTGCTA	1	11	22	12
TTTCCCTCCTTTTTTTCTGCGCGTTTAATGCTGCTC	18	53	129	142
TTTCAATCCTTTTTTTCTGCGCGTTAAATGCTGCTT	6	17	85	69
TTGCACTCCTTTTTTTCTGCGCGTAAGATGCTGCTG	81	161	337	332
TTGCCATCCTTTTTTTCTGCGCGTATGATGCTGCTT	28	46	77	98
TTTACCTCCTTTTTTTCTGCGCGTTAACTGCTGCTA	3	6	1	13
TTGCCATCCTTTTTTTCTGCGCGTAAAATGCTGCTC	6	20	37	27
TTGAAATCCTTTTTTTCTGCGCGTTTACTGCTGCTG	6	10	12	19
TTGCACTCCTTTTTTTCTGCGCGTATGCTGCTGCTG	73	164	253	302
TTTCCCTCCTTTTTTTCTGCGCGTATAATGCTGCTG	44	116	150	169
TTTCAATCCTTTTTTTCTGCGCGTTTACTGCTGCTG	6	22	33	42
TTTAACTCCTTTTTTTCTGCGCGTTTACTGCTGCTT	2	4	13	10
TTGCCCTCCTTTTTTTCTGCGCGTAAGATGCTGCTT	103	170	263	249
TTTCACTCCTTTTTTTCTGCGCGTTTAATGCTGCTG	25	92	268	257
TTGAAATCCTTTTTTTCTGCGCGTAAAATGCTGCTC	1	4	2	2
TTGACATCCTTTTTTTCTGCGCGTTAGCTGCTGCTT	7	24	60	63
TTGAACTCCTTTTTTTCTGCGCGTTTGATGCTGCTA	3	8	10	6
TTGACATCCTTTTTTTCTGCGCGTTTAATGCTGCTA	6	27	91	72
TTTACATCCTTTTTTTCTGCGCGTATGCTGCTGCTG	17	67	102	98
TTGAACTCCTTTTTTTCTGCGCGTAAAATGCTGCTA	4	5	21	37
TTGAAATCCTTTTTTTCTGCGCGTAAGATGCTGCTT	5	7	10	16
TTGACATCCTTTTTTTCTGCGCGTATACTGCTGCTG	11	24	23	24
TTGACATCCTTTTTTTCTGCGCGTATGCTGCTGCTA	6	9	20	35
TTGCCATCCTTTTTTTCTGCGCGTATGATGCTGCTG	99	229	359	343
TTTAACTCCTTTTTTTCTGCGCGTATAATGCTGCTA	1	2	4	4
TTTCACTCCTTTTTTTCTGCGCGTTTAATGCTGCTC	4	9	31	25
TTTAACTCCTTTTTTTCTGCGCGTATAATGCTGCTG	6	7	30	24
TTGACCTCCTTTTTTTCTGCGCGTATAATGCTGCTA	5	6	5	10
TTTCACTCCTTTTTTTCTGCGCGTTTACTGCTGCTC	3	3	6	11
TTTACATCCTTTTTTTCTGCGCGTAAACTGCTGCTG	10	26	75	56
TTGCACTCCTTTTTTTCTGCGCGTTAACTGCTGCTA	5	2	12	10
TTTACCTCCTTTTTTTCTGCGCGTTTGATGCTGCTT	4	5	10	4
TTTCACTCCTTTTTTTCTGCGCGTTAAATGCTGCTT	14	34	96	118
TTGCAATCCTTTTTTTCTGCGCGTAAACTGCTGCTA	4	15	28	24
TTGCCATCCTTTTTTTCTGCGCGTTTACTGCTGCTG	31	48	93	68
TTGCAATCCTTTTTTTCTGCGCGTTAGATGCTGCTT	16	35	85	88
TTGCCATCCTTTTTTTCTGCGCGTATGATGCTGCTA	23	31	86	106
TTGACCTCCTTTTTTTCTGCGCGTAAAATGCTGCTC	10	18	40	48
TTTCCATCCTTTTTTTCTGCGCGTTAGATGCTGCTC	6	14	24	35
TTGACATCCTTTTTTTCTGCGCGTTAGCTGCTGCTG	27	61	134	116
TTGAACTCCTTTTTTTCTGCGCGTAAAATGCTGCTT	6	32	64	46
TTGAAATCCTTTTTTTCTGCGCGTAAGATGCTGCTC	2	2	6	3
TTGACCTCCTTTTTTTCTGCGCGTATAATGCTGCTG	24	39	39	35
TTTCCATCCTTTTTTTCTGCGCGTTAGATGCTGCTG	37	75	125	116
TTTCACTCCTTTTTTTCTGCGCGTATAATGCTGCTC	2	5	7	8
TTTCCCTCCTTTTTTTCTGCGCGTTTACTGCTGCTG	46	84	140	129
TTGCCATCCTTTTTTTCTGCGCGTATGATGCTGCTC	15	24	48	41
TTTACATCCTTTTTTTCTGCGCGTAAAATGCTGCTA	2	6	24	14
TTTACATCCTTTTTTTCTGCGCGTTAGATGCTGCTT	4	5	18	10
TTGCCATCCTTTTTTTCTGCGCGTAAAATGCTGCTG	57	129	184	187
TTTACATCCTTTTTTTCTGCGCGTTAGATGCTGCTA	2	3	12	5
TTGACATCCTTTTTTTCTGCGCGTATGATGCTGCTG	69	157	333	344
TTGACATCCTTTTTTTCTGCGCGTTAAATGCTGCTC	6	12	27	34
TTTCACTCCTTTTTTTCTGCGCGTTAAATGCTGCTA	6	23	51	78
TTGAAATCCTTTTTTTCTGCGCGTATGCTGCTGCTA	2	3	13	5
TTGAACTCCTTTTTTTCTGCGCGTATGATGCTGCTT	11	23	55	51
TTTCACTCCTTTTTTTCTGCGCGTTTAATGCTGCTT	17	41	134	161
TTGCACTCCTTTTTTTCTGCGCGTTAGATGCTGCTT	24	34	79	69
TTGCAATCCTTTTTTTCTGCGCGTATGATGCTGCTT	15	33	79	77
TTGACATCCTTTTTTTCTGCGCGTAAGATGCTGCTT	15	21	69	58
TTGCCATCCTTTTTTTCTGCGCGTTTACTGCTGCTA	8	12	19	22
TTGACATCCTTTTTTTCTGCGCGTAAGCTGCTGCTT	11	53	97	110
TTTCACTCCTTTTTTTCTGCGCGTTTACTGCTGCTA	2	5	17	7
TTTAACTCCTTTTTTTCTGCGCGTATAATGCTGCTC	1	2	5	2
TTGCCATCCTTTTTTTCTGCGCGTAAAATGCTGCTT	22	45	111	75
TTTACATCCTTTTTTTCTGCGCGTTAACTGCTGCTT	4	10	21	23
TTGACCTCCTTTTTTTCTGCGCGTATGCTGCTGCTG	101	197	360	309
TTGACATCCTTTTTTTCTGCGCGTATGCTGCTGCTC	6	16	40	27
TTGAAATCCTTTTTTTCTGCGCGTATGATGCTGCTC	2	5	13	5
TTGCAATCCTTTTTTTCTGCGCGTAAAATGCTGCTT	13	27	74	70
TTGCCATCCTTTTTTTCTGCGCGTAAAATGCTGCTA	15	17	38	55
TTTACATCCTTTTTTTCTGCGCGTTTACTGCTGCTC	1	7	14	6
TTGCCCTCCTTTTTTTCTGCGCGTTAGCTGCTGCTA	15	26	25	12
TTTAAATCCTTTTTTTCTGCGCGTTTGATGCTGCTG	5	9	10	6
TTGAAATCCTTTTTTTCTGCGCGTATGATGCTGCTG	18	29	77	61
TTGCAATCCTTTTTTTCTGCGCGTTTGATGCTGCTG	33	56	63	50
TTTACCTCCTTTTTTTCTGCGCGTATAATGCTGCTC	2	1	1	2
TTGCAATCCTTTTTTTCTGCGCGTATGATGCTGCTC	8	11	30	31
TTGCACTCCTTTTTTTCTGCGCGTATGCTGCTGCTT	21	49	44	62
TTGACCTCCTTTTTTTCTGCGCGTATGCTGCTGCTT	20	55	106	66
TTGCAATCCTTTTTTTCTGCGCGTATGCTGCTGCTA	7	10	22	27
TTTCAATCCTTTTTTTCTGCGCGTTTACTGCTGCTT	3	11	10	10
TTGCAATCCTTTTTTTCTGCGCGTAAAATGCTGCTA	6	15	31	32
TTTCCCTCCTTTTTTTCTGCGCGTTAAATGCTGCTG	132	307	721	818
TTGCAATCCTTTTTTTCTGCGCGTATGATGCTGCTG	62	143	316	259
TTGACATCCTTTTTTTCTGCGCGTTTAATGCTGCTG	50	109	302	332
TTTCCATCCTTTTTTTCTGCGCGTTTGATGCTGCTG	41	80	139	108
TTGACCTCCTTTTTTTCTGCGCGTAAAATGCTGCTA	12	40	60	64
TTGACCTCCTTTTTTTCTGCGCGTAAGCTGCTGCTA	15	43	81	91
TTGCAATCCTTTTTTTCTGCGCGTTAGATGCTGCTG	62	131	185	204
TTTAAATCCTTTTTTTCTGCGCGTTAGATGCTGCTT	2	4	10	3
TTGACCTCCTTTTTTTCTGCGCGTATGATGCTGCTT	37	76	168	141
TTGAACTCCTTTTTTTCTGCGCGTATGATGCTGCTG	48	107	261	199
TTTCACTCCTTTTTTTCTGCGCGTTTAATGCTGCTA	6	16	59	52
TTTACATCCTTTTTTTCTGCGCGTAAAATGCTGCTG	16	42	104	91
TTGACATCCTTTTTTTCTGCGCGTATACTGCTGCTA	2	2	2	1
TTTCCCTCCTTTTTTTCTGCGCGTTAAATGCTGCTA	31	75	213	246
TTTCCATCCTTTTTTTCTGCGCGTTAAATGCTGCTA	8	17	54	59
TTTCCCTCCTTTTTTTCTGCGCGTTTACTGCTGCTA	18	53	93	118
TTTAACTCCTTTTTTTCTGCGCGTTTACTGCTGCTA	2	3	2	5
TTGAACTCCTTTTTTTCTGCGCGTAAAATGCTGCTC	6	7	23	25
TTGACCTCCTTTTTTTCTGCGCGTAAACTGCTGCTG	83	240	483	456
TTGACCTCCTTTTTTTCTGCGCGTATGATGCTGCTG	136	358	537	462
TTGACATCCTTTTTTTCTGCGCGTTAGCTGCTGCTA	6	16	37	34
TTTCCATCCTTTTTTTCTGCGCGTTTACTGCTGCTA	4	3	9	8
TTGCCCTCCTTTTTTTCTGCGCGTTAAATGCTGCTG	562	1151	2286	2509
TTTCCATCCTTTTTTTCTGCGCGTTTAATGCTGCTG	44	108	269	321
TTGACCTCCTTTTTTTCTGCGCGTATGATGCTGCTA	29	54	101	120
TTGACATCCTTTTTTTCTGCGCGTAAAATGCTGCTT	21	42	102	116
TTGACATCCTTTTTTTCTGCGCGTAAAATGCTGCTG	41	93	202	167
TTGACATCCTTTTTTTCTGCGCGTATGATGCTGCTT	24	42	121	101
TTTACATCCTTTTTTTCTGCGCGTAAGCTGCTGCTC	4	14	13	28
TTGCAATCCTTTTTTTCTGCGCGTAAAATGCTGCTG	33	85	154	130
TTTACCTCCTTTTTTTCTGCGCGTTTAATGCTGCTC	5	12	30	17
TTTACATCCTTTTTTTCTGCGCGTATGATGCTGCTT	11	21	48	49
TTTCCCTCCTTTTTTTCTGCGCGTTAAATGCTGCTT	71	113	361	417
TTGCACTCCTTTTTTTCTGCGCGTATGATGCTGCTT	36	72	131	121
TTTCCCTCCTTTTTTTCTGCGCGTTTGATGCTGCTT	44	76	84	77
TTTAACTCCTTTTTTTCTGCGCGTTAAATGCTGCTC	3	4	17	16
TTTACCTCCTTTTTTTCTGCGCGTATACTGCTGCTT	2	3	8	1
TTGCACTCCTTTTTTTCTGCGCGTAAAATGCTGCTC	8	22	41	26
TTGACCTCCTTTTTTTCTGCGCGTTAGATGCTGCTG	189	340	593	594
TTGCACTCCTTTTTTTCTGCGCGTATGATGCTGCTC	12	34	54	30
TTGAAATCCTTTTTTTCTGCGCGTAAAATGCTGCTG	14	24	41	36
TTTAAATCCTTTTTTTCTGCGCGTATAATGCTGCTG	4	7	15	8
TTGACCTCCTTTTTTTCTGCGCGTATGCTGCTGCTA	17	32	56	41
TTTCCATCCTTTTTTTCTGCGCGTTTAATGCTGCTA	12	28	62	73
TTGAAATCCTTTTTTTCTGCGCGTTTACTGCTGCTA	1	3	9	1
TTGCAATCCTTTTTTTCTGCGCGTATGCTGCTGCTC	6	17	44	18
TTGCCCTCCTTTTTTTCTGCGCGTTAAATGCTGCTT	315	620	1301	1464
TTGCACTCCTTTTTTTCTGCGCGTATGATGCTGCTG	153	322	510	466
TTGAACTCCTTTTTTTCTGCGCGTTTGCTGCTGCTG	33	92	136	91
TTGAACTCCTTTTTTTCTGCGCGTTAGCTGCTGCTG	15	53	68	34
TTTACATCCTTTTTTTCTGCGCGTAAGCTGCTGCTG	26	72	118	107
TTTAACTCCTTTTTTTCTGCGCGTTAAATGCTGCTG	18	46	145	111
TTTAAATCCTTTTTTTCTGCGCGTTTAATGCTGCTC	2	7	17	11
TTGAACTCCTTTTTTTCTGCGCGTAAAATGCTGCTG	29	54	131	107
TTTAAATCCTTTTTTTCTGCGCGTTAAATGCTGCTC	2	4	10	7
TTGACCTCCTTTTTTTCTGCGCGTAAAATGCTGCTT	32	80	167	109
TTTCACTCCTTTTTTTCTGCGCGTAAGCTGCTGCTT	15	55	120	126
TTGACATCCTTTTTTTCTGCGCGTAAGCTGCTGCTG	100	245	489	504
TTGCCCTCCTTTTTTTCTGCGCGTTTGATGCTGCTT	176	211	207	167
TTGCAATCCTTTTTTTCTGCGCGTAAGCTGCTGCTA	13	41	56	72
TTTCACTCCTTTTTTTCTGCGCGTTAAATGCTGCTG	54	99	189	238
TTTCAATCCTTTTTTTCTGCGCGTTAAATGCTGCTA	6	21	37	44
TTGACCTCCTTTTTTTCTGCGCGTTAGATGCTGCTT	71	121	286	282
TTTAACTCCTTTTTTTCTGCGCGTTAAATGCTGCTT	7	18	82	51
TTGAAATCCTTTTTTTCTGCGCGTTAGATGCTGCTT	6	5	12	10
TTTCAATCCTTTTTTTCTGCGCGTTAAATGCTGCTG	24	62	195	159
TTGACCTCCTTTTTTTCTGCGCGTATGCTGCTGCTC	20	49	41	44
TTGAAATCCTTTTTTTCTGCGCGTATGATGCTGCTT	7	9	25	16
TTTAAATCCTTTTTTTCTGCGCGTTTACTGCTGCTA	1	4	6	2
TTTCAATCCTTTTTTTCTGCGCGTTTAATGCTGCTG	28	73	156	163
TTTAACTCCTTTTTTTCTGCGCGTAAGCTGCTGCTA	6	25	37	46
TTTAACTCCTTTTTTTCTGCGCGTTTACTGCTGCTC	2	3	3	3
TTGACCTCCTTTTTTTCTGCGCGTAAGCTGCTGCTT	32	80	155	143
TTGACCTCCTTTTTTTCTGCGCGTAAAATGCTGCTG	87	241	330	238
TTGACCTCCTTTTTTTCTGCGCGTTAGATGCTGCTA	42	69	159	164
TTTACATCCTTTTTTTCTGCGCGTATGATGCTGCTA	6	13	31	27
TTGACCTCCTTTTTTTCTGCGCGTAAGCTGCTGCTC	23	67	96	95
TTGACCTCCTTTTTTTCTGCGCGTAAGCTGCTGCTG	179	514	990	785
TTTACCTCCTTTTTTTCTGCGCGTTTACTGCTGCTG	22	25	54	41
TTGCAATCCTTTTTTTCTGCGCGTAAGCTGCTGCTC	11	27	56	42
TTGACCTCCTTTTTTTCTGCGCGTTAACTGCTGCTC	25	78	108	121
TTGCAATCCTTTTTTTCTGCGCGTTAACTGCTGCTC	12	18	31	36
TTTCCCTCCTTTTTTTCTGCGCGTTTAATGCTGCTT	102	258	434	476
TTGCACTCCTTTTTTTCTGCGCGTAAAATGCTGCTT	39	74	133	125
TTGACATCCTTTTTTTCTGCGCGTAAGCTGCTGCTC	10	30	63	50
TTGCACTCCTTTTTTTCTGCGCGTAAAATGCTGCTA	16	32	53	45
TTTCCCTCCTTTTTTTCTGCGCGTTTAATGCTGCTA	44	105	221	245
TTTCAATCCTTTTTTTCTGCGCGTTTACTGCTGCTA	3	4	5	8
TTGAAATCCTTTTTTTCTGCGCGTATGATGCTGCTA	5	7	18	10
TTGCAATCCTTTTTTTCTGCGCGTAAGCTGCTGCTG	99	275	456	394
TTGCCCTCCTTTTTTTCTGCGCGTTAAATGCTGCTA	213	486	1021	1101
TTGCCCTCCTTTTTTTCTGCGCGTTTAATGCTGCTC	185	383	691	663
TTGCAATCCTTTTTTTCTGCGCGTATGATGCTGCTA	20	20	51	59
TTTACATCCTTTTTTTCTGCGCGTATAATGCTGCTA	1	1	4	1
TTGAAATCCTTTTTTTCTGCGCGTATACTGCTGCTG	7	13	10	7
TTGAACTCCTTTTTTTCTGCGCGTATACTGCTGCTG	26	50	73	50
TTTCCCTCCTTTTTTTCTGCGCGTTTAATGCTGCTG	252	492	895	974
TTGCACTCCTTTTTTTCTGCGCGTATGATGCTGCTA	39	56	84	91
TTTACCTCCTTTTTTTCTGCGCGTTAAATGCTGCTG	46	104	139	126
TTTCACTCCTTTTTTTCTGCGCGTAAGCTGCTGCTC	11	33	89	77
TTTAACTCCTTTTTTTCTGCGCGTTTAATGCTGCTT	12	36	76	84
TTGCCCTCCTTTTTTTCTGCGCGTTTAATGCTGCTA	259	621	1081	1230
TTTCAATCCTTTTTTTCTGCGCGTTTAATGCTGCTT	14	26	97	64
TTTCCATCCTTTTTTTCTGCGCGTTTAATGCTGCTT	38	64	148	155
TTTCCCTCCTTTTTTTCTGCGCGTAAGCTGCTGCTT	79	260	513	489
TTGCAATCCTTTTTTTCTGCGCGTATAATGCTGCTA	6	2	12	8
TTTAACTCCTTTTTTTCTGCGCGTTAAATGCTGCTA	6	13	40	25
TTGCACTCCTTTTTTTCTGCGCGTAAAATGCTGCTG	100	214	297	215
TTTACCTCCTTTTTTTCTGCGCGTTAAATGCTGCTT	22	52	81	55
TTTCCCTCCTTTTTTTCTGCGCGTAAGCTGCTGCTA	63	145	338	394
TTGCCCTCCTTTTTTTCTGCGCGTTAGATGCTGCTC	144	225	194	154
TTTAACTCCTTTTTTTCTGCGCGTAAGCTGCTGCTC	6	20	42	55
TTGCAATCCTTTTTTTCTGCGCGTTAACTGCTGCTT	37	90	197	213
TTTCACTCCTTTTTTTCTGCGCGTATAATGCTGCTA	6	4	10	10
TTGACATCCTTTTTTTCTGCGCGTAAGCTGCTGCTA	13	26	59	43
TTTCCATCCTTTTTTTCTGCGCGTAAGCTGCTGCTC	18	67	141	119
TTGAAATCCTTTTTTTCTGCGCGTTTACTGCTGCTT	1	14	10	1
TTTACATCCTTTTTTTCTGCGCGTAAGCTGCTGCTA	5	11	18	17
TTTACATCCTTTTTTTCTGCGCGTAAAATGCTGCTT	10	14	50	32
TTTACATCCTTTTTTTCTGCGCGTAAGATGCTGCTC	14	21	41	35
TTTACATCCTTTTTTTCTGCGCGTAAGCTGCTGCTT	10	5	28	21
TTTCACTCCTTTTTTTCTGCGCGTAAGCTGCTGCTG	134	401	735	701
TTGCCCTCCTTTTTTTCTGCGCGTTTAATGCTGCTG	1486	2991	5429	5689
TTTAACTCCTTTTTTTCTGCGCGTTTAATGCTGCTA	8	13	45	36
TTGACCTCCTTTTTTTCTGCGCGTTAACTGCTGCTT	114	246	496	600
TTTACATCCTTTTTTTCTGCGCGTTTACTGCTGCTG	33	67	147	113
TTTAACTCCTTTTTTTCTGCGCGTAAGCTGCTGCTT	11	30	60	55
TTTACCTCCTTTTTTTCTGCGCGTATGATGCTGCTT	41	83	155	116
TTGACCTCCTTTTTTTCTGCGCGTTTACTGCTGCTC	46	94	163	181
TTGAACTCCTTTTTTTCTGCGCGTTTAATGCTGCTC	17	42	76	64
TTGACCTCCTTTTTTTCTGCGCGTTTGCTGCTGCTT	46	73	78	44
TTTCAATCCTTTTTTTCTGCGCGTTTAATGCTGCTA	7	33	52	42
TTTAAATCCTTTTTTTCTGCGCGTTAAATGCTGCTT	6	25	60	24
TTGCCCTCCTTTTTTTCTGCGCGTTTAATGCTGCTT	846	1742	3199	3413
TTGACCTCCTTTTTTTCTGCGCGTTAACTGCTGCTA	59	109	227	247
TTGCAATCCTTTTTTTCTGCGCGTAAACTGCTGCTG	89	129	173	161
TTTAAATCCTTTTTTTCTGCGCGTATAATGCTGCTC	1	3	1	2
TTTCACTCCTTTTTTTCTGCGCGTTTGATGCTGCTT	35	41	63	50
TTGCAATCCTTTTTTTCTGCGCGTAAGCTGCTGCTT	29	53	92	81
TTGCAATCCTTTTTTTCTGCGCGTTAACTGCTGCTG	134	278	534	554
TTTAACTCCTTTTTTTCTGCGCGTTTAATGCTGCTG	39	56	162	128
TTTCCCTCCTTTTTTTCTGCGCGTAAGCTGCTGCTG	688	1629	3008	3113
TTTACCTCCTTTTTTTCTGCGCGTTTAATGCTGCTT	48	129	215	179
TTTACCTCCTTTTTTTCTGCGCGTATGATGCTGCTC	23	30	47	44
TTGAAATCCTTTTTTTCTGCGCGTATGCTGCTGCTC	3	3	7	1
TTTCCCTCCTTTTTTTCTGCGCGTAAGCTGCTGCTC	83	167	337	330
TTTCACTCCTTTTTTTCTGCGCGTAAGCTGCTGCTA	17	38	59	77
TTTACCTCCTTTTTTTCTGCGCGTTTAATGCTGCTG	77	192	276	176
TTTCAATCCTTTTTTTCTGCGCGTAAGCTGCTGCTC	14	36	90	73
TTGCAATCCTTTTTTTCTGCGCGTTTACTGCTGCTC	32	95	182	172
TTGAACTCCTTTTTTTCTGCGCGTTAAATGCTGCTC	15	30	30	32
TTTACCTCCTTTTTTTCTGCGCGTAAAATGCTGCTC	10	31	42	22
TTGACCTCCTTTTTTTCTGCGCGTTAACTGCTGCTG	382	778	1390	1416
TTTCCATCCTTTTTTTCTGCGCGTAAGCTGCTGCTT	46	107	223	211
TTGCAATCCTTTTTTTCTGCGCGTTTACTGCTGCTT	69	147	298	305
TTGACCTCCTTTTTTTCTGCGCGTTTACTGCTGCTT	136	329	664	625
TTGAACTCCTTTTTTTCTGCGCGTATGCTGCTGCTG	130	185	209	176
TTTACCTCCTTTTTTTCTGCGCGTTTAATGCTGCTA	22	73	102	73
TTTACCTCCTTTTTTTCTGCGCGTAAAATGCTGCTA	15	42	53	45
TTGAAATCCTTTTTTTCTGCGCGTATAATGCTGCTA	6	5	15	11
TTTACCTCCTTTTTTTCTGCGCGTTAAATGCTGCTA	18	28	46	34
TTTCCATCCTTTTTTTCTGCGCGTAAGCTGCTGCTA	34	46	123	140
TTTAAATCCTTTTTTTCTGCGCGTTTACTGCTGCTG	11	17	34	12
TTTCACTCCTTTTTTTCTGCGCGTATGCTGCTGCTC	43	99	201	173
TTTCAATCCTTTTTTTCTGCGCGTAAAATGCTGCTT	30	71	116	106
TTTAAATCCTTTTTTTCTGCGCGTTAAATGCTGCTG	30	51	121	71
TTTACATCCTTTTTTTCTGCGCGTATGATGCTGCTG	113	183	259	178
TTGCCATCCTTTTTTTCTGCGCGTATACTGCTGCTC	17	27	20	10
TTGAACTCCTTTTTTTCTGCGCGTTAAATGCTGCTT	59	114	211	197
TTTAAATCCTTTTTTTCTGCGCGTATAATGCTGCTA	1	1	6	1
TTTCAATCCTTTTTTTCTGCGCGTAAGCTGCTGCTT	26	68	148	151
TTTACATCCTTTTTTTCTGCGCGTTTACTGCTGCTT	32	36	92	98
TTTACCTCCTTTTTTTCTGCGCGTATGATGCTGCTG	230	443	555	382
TTGAAATCCTTTTTTTCTGCGCGTTAACTGCTGCTT	17	21	44	26
TTTAACTCCTTTTTTTCTGCGCGTAAGCTGCTGCTG	100	223	365	325
TTTCCATCCTTTTTTTCTGCGCGTAAGCTGCTGCTG	317	666	1339	1383
TTGACATCCTTTTTTTCTGCGCGTTTGATGCTGCTC	93	223	357	354
TTTCAATCCTTTTTTTCTGCGCGTATGATGCTGCTG	181	402	627	504
TTGCAATCCTTTTTTTCTGCGCGTTAGATGCTGCTA	63	112	179	156
TTTAACTCCTTTTTTTCTGCGCGTTAACTGCTGCTA	5	2	4	2
TTGAACTCCTTTTTTTCTGCGCGTTTAATGCTGCTT	109	234	452	430
TTGACCTCCTTTTTTTCTGCGCGTTTACTGCTGCTA	81	148	308	296
TTGCCCTCCTTTTTTTCTGCGCGTATGCTGCTGCTG	2543	3441	2820	1903
TTGACATCCTTTTTTTCTGCGCGTTTGATGCTGCTT	189	411	787	757
TTGCAATCCTTTTTTTCTGCGCGTTAACTGCTGCTA	46	97	216	203
TTGAACTCCTTTTTTTCTGCGCGTTAAATGCTGCTG	209	388	778	678
TTTACCTCCTTTTTTTCTGCGCGTATGATGCTGCTA	42	70	117	81
TTTCCCTCCTTTTTTTCTGCGCGTATGCTGCTGCTA	288	579	1079	1182
TTGACCTCCTTTTTTTCTGCGCGTTTACTGCTGCTG	595	1276	2277	2244
TTGCCATCCTTTTTTTCTGCGCGTTAAATGCTGCTC	153	321	533	528
TTTCAATCCTTTTTTTCTGCGCGTAAAATGCTGCTG	89	157	270	206
TTTACCTCCTTTTTTTCTGCGCGTAAAATGCTGCTT	46	104	141	86
TTTACCTCCTTTTTTTCTGCGCGTAAAATGCTGCTG	114	275	315	171
TTTAACTCCTTTTTTTCTGCGCGTATGCTGCTGCTC	26	51	104	90
TTTAAATCCTTTTTTTCTGCGCGTTTACTGCTGCTT	8	6	17	10
TTGAACTCCTTTTTTTCTGCGCGTATGCTGCTGCTT	38	39	50	29
TTTAAATCCTTTTTTTCTGCGCGTTAAATGCTGCTA	8	9	24	17
TTGCAATCCTTTTTTTCTGCGCGTTTACTGCTGCTG	333	641	1230	1259
TTGACATCCTTTTTTTCTGCGCGTTTGATGCTGCTA	124	285	580	490
TTGCACTCCTTTTTTTCTGCGCGTTAAATGCTGCTA	189	397	732	842
TTTCAATCCTTTTTTTCTGCGCGTAAGCTGCTGCTG	224	459	900	884
TTTCAATCCTTTTTTTCTGCGCGTAAAATGCTGCTC	14	14	51	25
TTTCACTCCTTTTTTTCTGCGCGTATGCTGCTGCTT	142	250	574	586
TTTCCCTCCTTTTTTTCTGCGCGTATGCTGCTGCTC	305	553	1000	983
TTTCCCTCCTTTTTTTCTGCGCGTATGCTGCTGCTT	564	1264	2198	2158
TTGAACTCCTTTTTTTCTGCGCGTATGCTGCTGCTA	28	42	25	23
TTGCACTCCTTTTTTTCTGCGCGTTAACTGCTGCTT	73	115	78	39
TTGAACTCCTTTTTTTCTGCGCGTTAAATGCTGCTA	51	113	182	185
TTTAAATCCTTTTTTTCTGCGCGTTTAATGCTGCTG	50	95	96	88
TTGACATCCTTTTTTTCTGCGCGTTTGATGCTGCTG	910	1811	3500	3066
TTTCACTCCTTTTTTTCTGCGCGTAAACTGCTGCTC	55	109	216	219
TTTCAATCCTTTTTTTCTGCGCGTAAGCTGCTGCTA	25	40	77	64
TTTAACTCCTTTTTTTCTGCGCGTATGCTGCTGCTA	42	89	174	145
TTGCACTCCTTTTTTTCTGCGCGTTAAATGCTGCTC	159	300	608	555
TTGAACTCCTTTTTTTCTGCGCGTTTAATGCTGCTA	61	117	200	201
TTTCACTCCTTTTTTTCTGCGCGTAAGATGCTGCTT	220	424	872	840
TTGCACTCCTTTTTTTCTGCGCGTTTAATGCTGCTC	146	271	561	476
TTGCCATCCTTTTTTTCTGCGCGTTAAATGCTGCTT	615	1208	2248	2314
TTTCACTCCTTTTTTTCTGCGCGTATGCTGCTGCTG	757	1433	2655	2819
TTGCCATCCTTTTTTTCTGCGCGTTAAATGCTGCTA	300	570	1053	1167
TTTAAATCCTTTTTTTCTGCGCGTTTAATGCTGCTT	23	37	66	43
TTGCACTCCTTTTTTTCTGCGCGTTAAATGCTGCTT	473	1104	1934	1858
TTTCCCTCCTTTTTTTCTGCGCGTATGCTGCTGCTG	3132	6362	10930	11172
TTTCACTCCTTTTTTTCTGCGCGTATACTGCTGCTA	6	5	2	1
TTTCCCTCCTTTTTTTCTGCGCGTAAGATGCTGCTC	488	1022	1834	1685
TTTAAATCCTTTTTTTCTGCGCGTAAGCTGCTGCTT	18	51	52	39
TTTCACTCCTTTTTTTCTGCGCGTAAGATGCTGCTA	142	271	557	501
TTGAACTCCTTTTTTTCTGCGCGTTTAATGCTGCTG	336	678	1204	1059
TTGCCCTCCTTTTTTTCTGCGCGTATGCTGCTGCTA	562	706	527	344
TTGCAATCCTTTTTTTCTGCGCGTTTACTGCTGCTA	85	205	370	360
TTTAAATCCTTTTTTTCTGCGCGTAAGCTGCTGCTA	13	29	39	30
TTTAAATCCTTTTTTTCTGCGCGTTAACTGCTGCTA	3	3	4	1
TTTCACTCCTTTTTTTCTGCGCGTAAACTGCTGCTA	87	144	314	303
TTTAACTCCTTTTTTTCTGCGCGTATGCTGCTGCTT	87	247	415	378
TTTCCCTCCTTTTTTTCTGCGCGTAAACTGCTGCTC	310	662	1195	1090
TTTACATCCTTTTTTTCTGCGCGTTTACTGCTGCTA	27	29	57	69
TTTCCCTCCTTTTTTTCTGCGCGTAAGATGCTGCTA	637	1356	2365	2456
TTGCCATCCTTTTTTTCTGCGCGTTTAATGCTGCTC	292	604	1013	1014
TTTCACTCCTTTTTTTCTGCGCGTATGCTGCTGCTA	142	330	590	612
TTTAAATCCTTTTTTTCTGCGCGTAAGCTGCTGCTC	14	12	24	25
TTTACCTCCTTTTTTTCTGCGCGTAAGCTGCTGCTC	91	192	324	310
TTTAACTCCTTTTTTTCTGCGCGTATACTGCTGCTG	95	143	219	166
TTGCACTCCTTTTTTTCTGCGCGTTAAATGCTGCTG	1267	2571	4389	4235
TTTCCCTCCTTTTTTTCTGCGCGTAAACTGCTGCTT	693	1381	2473	2313
TTTCACTCCTTTTTTTCTGCGCGTAAGATGCTGCTC	176	380	710	653
TTTAAATCCTTTTTTTCTGCGCGTAAGCTGCTGCTG	134	166	281	212
TTGCCCTCCTTTTTTTCTGCGCGTAAGCTGCTGCTT	2589	5137	9032	8825
TTGCACTCCTTTTTTTCTGCGCGTTTAATGCTGCTA	315	684	1255	1300
TTGCCATCCTTTTTTTCTGCGCGTTAAATGCTGCTG	2236	4354	7514	7205
TTTAAATCCTTTTTTTCTGCGCGTTTAATGCTGCTA	13	15	37	15
TTTCCATCCTTTTTTTCTGCGCGTAAAATGCTGCTG	323	402	506	364
TTTCCCTCCTTTTTTTCTGCGCGTAAACTGCTGCTA	408	887	1585	1660
TTGACATCCTTTTTTTCTGCGCGTTAGATGCTGCTC	257	513	915	733
TTGCCCTCCTTTTTTTCTGCGCGTAAGCTGCTGCTC	1978	3973	6714	6519
TTTCCCTCCTTTTTTTCTGCGCGTAAGATGCTGCTT	1352	2723	4844	4495
TTTAACTCCTTTTTTTCTGCGCGTAAACTGCTGCTC	44	98	181	168
TTGCCCTCCTTTTTTTCTGCGCGTAAGCTGCTGCTA	2168	4518	7529	8035
TTTCACTCCTTTTTTTCTGCGCGTAAACTGCTGCTG	635	1388	2309	2266
TTGCCATCCTTTTTTTCTGCGCGTTTAATGCTGCTT	1253	2538	4729	4459
TTTCACTCCTTTTTTTCTGCGCGTAAGATGCTGCTG	1573	3016	5560	4949
TTTAACTCCTTTTTTTCTGCGCGTAAACTGCTGCTA	46	101	163	140
TTTCCCTCCTTTTTTTCTGCGCGTAAGATGCTGCTG	7100	14382	24514	22578
TTTAACTCCTTTTTTTCTGCGCGTATGCTGCTGCTG	482	950	1737	1338
TTTCACTCCTTTTTTTCTGCGCGTAAACTGCTGCTT	264	511	962	877
TTTCACTCCTTTTTTTCTGCGCGTATACTGCTGCTT	48	47	31	13
TTTAACTCCTTTTTTTCTGCGCGTAAGATGCTGCTA	97	207	415	337
TTGCCATCCTTTTTTTCTGCGCGTTTAATGCTGCTG	3297	6390	11331	10743
TTGCACTCCTTTTTTTCTGCGCGTTTAATGCTGCTG	2290	4604	7664	7411
TTTCCATCCTTTTTTTCTGCGCGTATGCTGCTGCTA	273	596	961	1005
TTGAAATCCTTTTTTTCTGCGCGTTAAATGCTGCTC	73	132	262	201
TTTCCCTCCTTTTTTTCTGCGCGTAAACTGCTGCTG	3437	6796	11796	11208
TTTCCATCCTTTTTTTCTGCGCGTATGCTGCTGCTC	230	425	774	687
TTTACCTCCTTTTTTTCTGCGCGTAAGCTGCTGCTT	276	565	1057	945
TTGCCCTCCTTTTTTTCTGCGCGTATGCTGCTGCTT	1761	2174	1340	763
TTTACCTCCTTTTTTTCTGCGCGTAAACTGCTGCTG	414	526	459	366
TTTCCATCCTTTTTTTCTGCGCGTATGCTGCTGCTT	555	1101	2051	1827
TTTCCATCCTTTTTTTCTGCGCGTAAAATGCTGCTC	75	79	85	71
TTTACATCCTTTTTTTCTGCGCGTTAAATGCTGCTC	93	182	304	277
TTGCCCTCCTTTTTTTCTGCGCGTAAGCTGCTGCTG	25978	48930	79410	74716
TTTAACTCCTTTTTTTCTGCGCGTAAGATGCTGCTT	183	377	708	498
TTGCCATCCTTTTTTTCTGCGCGTTTAATGCTGCTA	859	1800	3124	3228
TTGCACTCCTTTTTTTCTGCGCGTTTAATGCTGCTT	1311	2565	4355	4012
TTTAACTCCTTTTTTTCTGCGCGTAAACTGCTGCTG	420	933	1599	1302
TTTCAATCCTTTTTTTCTGCGCGTATGCTGCTGCTT	255	584	1017	835
TTTCAATCCTTTTTTTCTGCGCGTAAAATGCTGCTA	48	59	66	50
TTTAACTCCTTTTTTTCTGCGCGTAAACTGCTGCTT	123	229	502	382
TTTCAATCCTTTTTTTCTGCGCGTATGCTGCTGCTC	144	290	564	466
TTGAACTCCTTTTTTTCTGCGCGTATGCTGCTGCTC	87	86	43	46
TTTACCTCCTTTTTTTCTGCGCGTAAGCTGCTGCTA	183	405	683	588
TTTCACTCCTTTTTTTCTGCGCGTATGATGCTGCTC	343	569	1138	943
TTTAAATCCTTTTTTTCTGCGCGTATGCTGCTGCTC	63	150	297	162
TTTAACTCCTTTTTTTCTGCGCGTAAGATGCTGCTC	128	279	459	326
TTTCCATCCTTTTTTTCTGCGCGTAAGATGCTGCTT	903	1899	3199	2941
TTTACCTCCTTTTTTTCTGCGCGTAAGCTGCTGCTG	1928	3941	6667	5573
TTGAAATCCTTTTTTTCTGCGCGTTAAATGCTGCTT	284	555	978	748
TTTAAATCCTTTTTTTCTGCGCGTATGCTGCTGCTA	63	157	233	163
TTTACCTCCTTTTTTTCTGCGCGTAAACTGCTGCTC	53	44	34	20
TTGACATCCTTTTTTTCTGCGCGTTAACTGCTGCTC	294	563	980	844
TTTACCTCCTTTTTTTCTGCGCGTAAGATGCTGCTG	863	874	603	350
TTTAAATCCTTTTTTTCTGCGCGTATGCTGCTGCTT	128	228	437	274
TTTCCATCCTTTTTTTCTGCGCGTAAGATGCTGCTA	549	1156	1903	1804
TTGACCTCCTTTTTTTCTGCGCGTTAAATGCTGCTC	662	1183	2025	1677
TTGAAATCCTTTTTTTCTGCGCGTTTAATGCTGCTC	77	132	249	148
TTTAACTCCTTTTTTTCTGCGCGTAAGATGCTGCTG	1194	2341	4152	3156
TTGACATCCTTTTTTTCTGCGCGTTAGATGCTGCTA	679	1458	2503	2316
TTGACATCCTTTTTTTCTGCGCGTTAGATGCTGCTT	1114	2322	4052	3342
TTTACATCCTTTTTTTCTGCGCGTTTAATGCTGCTC	171	344	566	408
TTTCAATCCTTTTTTTCTGCGCGTATGCTGCTGCTA	168	370	641	571
TTTCCATCCTTTTTTTCTGCGCGTAAACTGCTGCTC	293	547	913	736
TTGAAATCCTTTTTTTCTGCGCGTTTAATGCTGCTA	123	250	457	317
TTGACATCCTTTTTTTCTGCGCGTTAGATGCTGCTG	4852	8958	14545	12161
TTTCCATCCTTTTTTTCTGCGCGTATGCTGCTGCTG	3594	6821	11912	10879
TTTCCATCCTTTTTTTCTGCGCGTAAGATGCTGCTC	540	977	1707	1528
TTTAACTCCTTTTTTTCTGCGCGTATACTGCTGCTC	20	19	19	10
TTTCAATCCTTTTTTTCTGCGCGTATGATGCTGCTA	124	156	142	102
TTGCAATCCTTTTTTTCTGCGCGTTAAATGCTGCTC	479	935	1585	1330
TTGACCTCCTTTTTTTCTGCGCGTTTAATGCTGCTC	883	1399	2114	1662
TTTACATCCTTTTTTTCTGCGCGTTAAATGCTGCTA	266	515	815	657
TTGAAATCCTTTTTTTCTGCGCGTTTAATGCTGCTT	342	681	1190	829
TTGAAATCCTTTTTTTCTGCGCGTTAAATGCTGCTG	764	1377	2317	1658
TTTCCATCCTTTTTTTCTGCGCGTATGATGCTGCTG	1743	2149	1643	1055
TTTCAATCCTTTTTTTCTGCGCGTAAACTGCTGCTT	289	577	1010	909
TTGAAATCCTTTTTTTCTGCGCGTTAAATGCTGCTA	126	208	395	308
TTTCCATCCTTTTTTTCTGCGCGTAAACTGCTGCTT	874	1532	2840	2378
TTGAACTCCTTTTTTTCTGCGCGTAAGCTGCTGCTA	298	550	932	755
TTGAACTCCTTTTTTTCTGCGCGTAAGCTGCTGCTC	319	657	1097	829
TTGACATCCTTTTTTTCTGCGCGTTTACTGCTGCTC	436	834	1227	1065
TTTACATCCTTTTTTTCTGCGCGTTAAATGCTGCTG	1078	2017	3306	2504
TTGCAATCCTTTTTTTCTGCGCGTTAAATGCTGCTT	1236	2301	3713	3029
TTTCCCTCCTTTTTTTCTGCGCGTATGATGCTGCTC	2283	3813	5934	5090
TTTCACTCCTTTTTTTCTGCGCGTATGATGCTGCTT	1508	2957	4729	4118
TTGAAATCCTTTTTTTCTGCGCGTTTAATGCTGCTG	1032	1968	3255	2260
TTTCAATCCTTTTTTTCTGCGCGTATGCTGCTGCTG	2432	4470	7403	6037
TTTCCATCCTTTTTTTCTGCGCGTAAACTGCTGCTG	3026	5634	9221	7799
TTTAAATCCTTTTTTTCTGCGCGTATGCTGCTGCTG	1072	1968	3302	2269
TTTCCATCCTTTTTTTCTGCGCGTAAGATGCTGCTG	7054	12689	20369	17323
TTGACCTCCTTTTTTTCTGCGCGTTAAATGCTGCTT	3244	5629	8094	6323
TTTAAATCCTTTTTTTCTGCGCGTAAACTGCTGCTA	69	117	159	125
TTGAACTCCTTTTTTTCTGCGCGTAAGCTGCTGCTT	724	1372	2460	1901
TTGCAATCCTTTTTTTCTGCGCGTTTAATGCTGCTC	537	896	1300	1048
TTGCCCTCCTTTTTTTCTGCGCGTATGCTGCTGCTC	3364	4329	2718	1354
TTTACCTCCTTTTTTTCTGCGCGTAAACTGCTGCTT	271	351	173	116
TTTCACTCCTTTTTTTCTGCGCGTATGATGCTGCTA	1005	1738	2902	2609
TTGACATCCTTTTTTTCTGCGCGTTAACTGCTGCTA	695	1371	2061	1742
TTTAACTCCTTTTTTTCTGCGCGTATGATGCTGCTC	359	749	1251	870
TTTCAATCCTTTTTTTCTGCGCGTAAACTGCTGCTC	227	415	681	466
TTGACATCCTTTTTTTCTGCGCGTTAACTGCTGCTG	3290	5232	7265	5582
TTGACCTCCTTTTTTTCTGCGCGTTAAATGCTGCTG	7466	11687	15348	11720
TTTAAATCCTTTTTTTCTGCGCGTAAGATGCTGCTC	142	281	432	261
TTTAACTCCTTTTTTTCTGCGCGTATACTGCTGCTA	13	3	5	1
TTTAAATCCTTTTTTTCTGCGCGTAAGATGCTGCTA	186	333	548	366
TTTAAATCCTTTTTTTCTGCGCGTAAACTGCTGCTT	163	307	506	357
TTGACCTCCTTTTTTTCTGCGCGTTAAATGCTGCTA	1675	2786	4141	3319
TTTCCCTCCTTTTTTTCTGCGCGTATGATGCTGCTT	6618	11221	16323	13178
TTTACATCCTTTTTTTCTGCGCGTTAAATGCTGCTT	699	1216	2380	1740
TTTCACTCCTTTTTTTCTGCGCGTATACTGCTGCTC	29	29	13	2
TTTCCATCCTTTTTTTCTGCGCGTAAAATGCTGCTT	459	573	372	210
TTTAAATCCTTTTTTTCTGCGCGTAAGATGCTGCTT	396	729	1312	822
TTTAAATCCTTTTTTTCTGCGCGTAAACTGCTGCTC	122	199	391	232
TTTAACTCCTTTTTTTCTGCGCGTATGATGCTGCTT	759	1413	2341	1708
TTTCCATCCTTTTTTTCTGCGCGTAAACTGCTGCTA	633	1173	2032	1937
TTGCAATCCTTTTTTTCTGCGCGTTAAATGCTGCTG	4345	7260	10430	8254
TTGACATCCTTTTTTTCTGCGCGTTAACTGCTGCTT	1551	2731	3901	2998
TTTCACTCCTTTTTTTCTGCGCGTAAAATGCTGCTA	635	1064	1747	1529
TTTCACTCCTTTTTTTCTGCGCGTATGATGCTGCTG	7726	12973	19499	15184
TTGCAATCCTTTTTTTCTGCGCGTTAAATGCTGCTA	1058	1986	2891	2452
TTTCAATCCTTTTTTTCTGCGCGTAAGATGCTGCTT	1025	1912	3043	2296
TTTCCATCCTTTTTTTCTGCGCGTATGATGCTGCTA	491	668	433	253
TTTCAATCCTTTTTTTCTGCGCGTAAGATGCTGCTC	462	916	1371	998
TTTCCCTCCTTTTTTTCTGCGCGTATGATGCTGCTA	5572	8770	13532	13167
TTTCAATCCTTTTTTTCTGCGCGTAAGATGCTGCTG	5218	9362	14817	11032
TTTAACTCCTTTTTTTCTGCGCGTATGATGCTGCTA	394	620	1128	904
TTTACCTCCTTTTTTTCTGCGCGTATGCTGCTGCTC	710	1142	1504	992
TTTCCCTCCTTTTTTTCTGCGCGTAAAATGCTGCTC	1821	2936	3347	2493
TTTCACTCCTTTTTTTCTGCGCGTAAAATGCTGCTT	1582	2625	4047	3146
TTTACATCCTTTTTTTCTGCGCGTTTAATGCTGCTA	361	668	1176	908
TTTCAATCCTTTTTTTCTGCGCGTAAGATGCTGCTA	826	1552	2475	2037
TTTACATCCTTTTTTTCTGCGCGTTTAATGCTGCTT	1012	1872	3125	2195
TTGAACTCCTTTTTTTCTGCGCGTAAGCTGCTGCTG	5876	10415	15470	11975
TTTACATCCTTTTTTTCTGCGCGTTTAATGCTGCTG	2001	3450	5220	3861
TTTACCTCCTTTTTTTCTGCGCGTAAACTGCTGCTA	142	120	77	42
TTTCACTCCTTTTTTTCTGCGCGTAAAATGCTGCTC	504	884	1372	1072
TTTCAATCCTTTTTTTCTGCGCGTAAACTGCTGCTA	439	899	1402	1203
TTTAAATCCTTTTTTTCTGCGCGTAAGATGCTGCTG	2456	4204	6708	4556
TTGAAATCCTTTTTTTCTGCGCGTAAGCTGCTGCTG	653	675	293	120
TTTAAATCCTTTTTTTCTGCGCGTAAACTGCTGCTG	1216	2013	3122	2080
TTTCAATCCTTTTTTTCTGCGCGTATGATGCTGCTC	233	324	229	109
TTGCAATCCTTTTTTTCTGCGCGTTTAATGCTGCTT	2141	3430	4206	2897
TTTCAATCCTTTTTTTCTGCGCGTATGATGCTGCTT	401	449	353	154
TTTCCCTCCTTTTTTTCTGCGCGTATGATGCTGCTG	36579	55774	64851	47690
TTTCCCTCCTTTTTTTCTGCGCGTAAAATGCTGCTT	7602	11856	15220	11457
TTGCACTCCTTTTTTTCTGCGCGTAAGCTGCTGCTT	2488	3897	4228	2786
TTTCCCTCCTTTTTTTCTGCGCGTAAAATGCTGCTA	3172	5046	6797	5239
TTTCAATCCTTTTTTTCTGCGCGTAAACTGCTGCTG	2926	5086	6992	5373
TTGCAATCCTTTTTTTCTGCGCGTTTAATGCTGCTG	5373	8154	8355	5710
TTTACCTCCTTTTTTTCTGCGCGTAAGATGCTGCTC	412	433	203	94
TTGCAATCCTTTTTTTCTGCGCGTTTAATGCTGCTA	1571	2573	3342	2361
TTTCCATCCTTTTTTTCTGCGCGTATGATGCTGCTT	1129	1407	876	417
TTGACCTCCTTTTTTTCTGCGCGTTTAATGCTGCTT	4711	7378	6379	3789
TTTAACTCCTTTTTTTCTGCGCGTAAAATGCTGCTA	352	583	977	633
TTTCACTCCTTTTTTTCTGCGCGTAAAATGCTGCTG	5466	8098	10229	7132
TTTAACTCCTTTTTTTCTGCGCGTAAAATGCTGCTC	351	505	731	453
TTGCCATCCTTTTTTTCTGCGCGTAAGCTGCTGCTC	1738	2393	1714	969
TTTAACTCCTTTTTTTCTGCGCGTATGATGCTGCTG	5483	8874	12487	7995
TTGCACTCCTTTTTTTCTGCGCGTAAGCTGCTGCTA	1934	3245	2650	1848
TTTACCTCCTTTTTTTCTGCGCGTATGCTGCTGCTT	2611	4077	4553	2831
TTGACATCCTTTTTTTCTGCGCGTTTACTGCTGCTT	2230	3708	3490	2149
TTGCACTCCTTTTTTTCTGCGCGTAAGCTGCTGCTC	2163	3504	3432	2221
TTTCCATCCTTTTTTTCTGCGCGTAAAATGCTGCTA	449	485	294	154
TTTCCATCCTTTTTTTCTGCGCGTATGATGCTGCTC	1105	1610	1161	572
TTGCCATCCTTTTTTTCTGCGCGTAAGCTGCTGCTG	10621	12731	6004	2832
TTTAACTCCTTTTTTTCTGCGCGTAAAATGCTGCTT	1180	1812	2663	1735
TTTACCTCCTTTTTTTCTGCGCGTAAGATGCTGCTA	635	815	367	165
TTGACCTCCTTTTTTTCTGCGCGTTTAATGCTGCTA	2293	3495	2700	1359
TTTCCCTCCTTTTTTTCTGCGCGTAAAATGCTGCTG	21637	31437	30132	19598
TTGACCTCCTTTTTTTCTGCGCGTTTAATGCTGCTG	11200	16053	11042	5762
TTGCCATCCTTTTTTTCTGCGCGTAAGCTGCTGCTA	1834	2521	1446	784
TTTACCTCCTTTTTTTCTGCGCGTATGCTGCTGCTA	1978	2942	3242	2318
TTGACATCCTTTTTTTCTGCGCGTTTACTGCTGCTG	6100	9053	6693	3649
TTTACCTCCTTTTTTTCTGCGCGTATGCTGCTGCTG	13795	20760	17583	10449
TTGCCATCCTTTTTTTCTGCGCGTAAGCTGCTGCTT	4860	7027	4574	2341
TTTACCTCCTTTTTTTCTGCGCGTAAGATGCTGCTT	1285	1372	622	205
TTGACATCCTTTTTTTCTGCGCGTTTACTGCTGCTA	1223	2072	1643	839
TTGCACTCCTTTTTTTCTGCGCGTAAGCTGCTGCTG	18856	25677	15906	8180
TTTAACTCCTTTTTTTCTGCGCGTAAAATGCTGCTG	4623	6839	7132	4136
TTTAAATCCTTTTTTTCTGCGCGTATGATGCTGCTC	486	699	729	370
TTGAAATCCTTTTTTTCTGCGCGTAAGCTGCTGCTC	365	375	157	60
TTGAAATCCTTTTTTTCTGCGCGTAAGCTGCTGCTA	444	579	312	111
TTTAACTCCTTTTTTTCTGCGCGTATACTGCTGCTT	197	235	94	15
TTGAAATCCTTTTTTTCTGCGCGTAAGCTGCTGCTT	713	895	392	132
TTTAAATCCTTTTTTTCTGCGCGTATGATGCTGCTA	1092	1368	984	373
TTTAAATCCTTTTTTTCTGCGCGTAAAATGCTGCTC	410	510	316	115
TTTAAATCCTTTTTTTCTGCGCGTATGATGCTGCTT	1977	2894	2167	829
TTTAAATCCTTTTTTTCTGCGCGTAAAATGCTGCTG	1843	1942	904	287
TTTAAATCCTTTTTTTCTGCGCGTAAAATGCTGCTA	441	524	319	123
TTTAAATCCTTTTTTTCTGCGCGTATGATGCTGCTG	6821	7906	4426	1291
TTTAAATCCTTTTTTTCTGCGCGTAAAATGCTGCTT	1205	1462	905	313
