## Supplemental Table 2 for "A Plasmid System with Tunable Copy Number"

Promoter Sequence (-35 to +1)	Initial Counts	Final Counts	Growth Rate	Copy Number	Predicted Promoter Strength
TTGCACTGGTGGCCTAACTACGGCTTTACTAGAAGT	440	16	1.37173049344	-11.0928645837101	-2.94998684509521
TTGACATGGTGGCCTAACTACGGCTATAATAGAAGT	996	103	1.19517583218	-7.53254491027363	-8.40499704001047
TTTACCTGGTGGCCTAACTACGGCTTTACTAGAAGA	369	30	1.22207293824	-6.12672040410911	-4.6270446812534
TTGCACTGGTGGCCTAACTACGGCTATAATAGAAGT	262	40	1.22207293824	-5.10545432481797	-4.81180259368278
TTTCCCTGGTGGCCTAACTACGGCTTTAATAGAAGG	361	76	1.08874321415	-2.92935101712829	-3.58264826882402
TTGCAATGGTGGCCTAACTACGGCTTTACTAGAAGA	591	77	1.08874321415	-2.1686380301569	-3.91882731119691
TTTACCTGGTGGCCTAACTACGGCTATAATAGAAGA	220	586	1.35705465511	-0.349936412435632	-6.48886042984097
TTGCAATGGTGGCCTAACTACGGCTTTACTAGAAGC	323	18	1.08874321415	1.7883842991336	-3.91882731119691
TTGACATGGTGGCCTAACTACGGCTTTAATAGAAGC	1025	212	1.05171004708	3.00491634888118	-6.84445819820255
TTGAACTGGTGGCCTAACTACGGCTATAATAGAAGA	239	174	1.08874321415	4.84181170279086	-6.15747591289182
TTGAACTGGTGGCCTAACTACGGCTTTAATAGAAGC	1131	50	1.06478061684	5.01782384469883	-4.59693707108391
TTTAACTGGTGGCCTAACTACGGCTTTACTAGAAGC	934	53	0.890797528938	5.49422625762229	-3.34836402023645
TTGACATGGTGGCCTAACTACGGCTTTAATAGAAGT	9077	1789	1.02590812144	5.95263917948711	-6.84445819820255
TTGCCATGGTGGCCTAACTACGGCTATACTAGAAGT	74	27	1.30751196057	6.21389851785916	-6.75804681402176
TTGAACTGGTGGCCTAACTACGGCTTTACTAGAAGT	2131	93	0.807669319936	6.37697532532017	-4.29566016430425
TTTACCTGGTGGCCTAACTACGGCTTTAATAGAAGA	1866	180	0.906578159213	7.6105504549606	-4.92832158803306
TTGCACTGGTGGCCTAACTACGGCTTTAATAGAAGC	217	22	1.03777293084	8.7134162676718	-3.25126375187487
TTTCCATGGTGGCCTAACTACGGCTTAAATAGAAGG	267	26	0.969959933873	9.54312684759143	-4.36103432814606
TTGCCATGGTGGCCTAACTACGGCTATAATAGAAGA	56	60	1.26837827854	10.4589715073106	-7.05932372080143
TTGACATGGTGGCCTAACTACGGCTATACTAGAAGT	281	74	1.03777293084	10.9788567130586	-8.10372013323081
TTGCACTGGTGGCCTAACTACGGCTTAAATAGAAGT	467	59	0.906578159212	11.1659341538898	-3.06080934509521
TTTACCTGGTGGCCTAACTACGGCTATAATAGAAGT	874	311	0.940929145031	11.7271334504056	-6.48886042984097
TTTCAATGGTGGCCTAACTACGGCTTAACTAGAAGT	2293	303	0.902078687977	12.0495241555637	-2.78107676034945
TTGACCTGGTGGCCTAACTACGGCTATAATAGAAGT	235	133	1.14221690617	12.115557329708	-7.43615657390877
TTTAACTGGTGGCCTAACTACGGCTTTACTAGAAGA	1802	199	0.924550573805	12.4962513306209	-3.34836402023645
TTTCAATGGTGGCCTAACTACGGCTTTACTAGAAGT	11689	1538	0.905697556342	12.7328750127247	-2.97153116712911
TTGACATGGTGGCCTAACTACGGCTTAAATAGAAGT	1841	453	0.99988641896	13.5533094237476	-6.65400379142289
TTTCACTGGTGGCCTAACTACGGCTTTAATAGAAGT	9178	1596	0.913681885118	14.268802139667	-2.30396760780707
TTGCACTGGTGGCCTAACTACGGCTATAATAGAAGA	74	25	1.08874321415	14.4177352326089	-4.81180259368278
TTGAAATGGTGGCCTAACTACGGCTTTGATAGAAGT	566	56	0.934549106067	15.0469290145684	-4.78322438746809
TTTACATGGTGGCCTAACTACGGCTTAACTAGAAGA	325	72	1.10336485274	15.1730989698467	-5.40543074057544
TTTCCATGGTGGCCTAACTACGGCTTTACTAGAAGT	2395	396	0.769857709699	15.4271431474882	-4.25021182814606
TTTAACTGGTGGCCTAACTACGGCTTTAATAGAAGC	4090	15548	0.931364844382	15.591358563591	-3.64964092701611
TTTAACTGGTGGCCTAACTACGGCTTAAATAGAAGA	1682	279	0.958870427295	15.7138159074828	-3.45918652023645
TTTCCATGGTGGCCTAACTACGGCTTTAATAGAAGC	1265	187	0.879444379568	16.1106069083558	-4.55148873492572
TTTAAATGGTGGCCTAACTACGGCTTAACTAGAAGG	1335	712	0.960208704854	17.2248864791258	-4.12675007955849
TTTAAATGGTGGCCTAACTACGGCTTAGATAGAAGT	405	79	0.864136061735	17.5141450431515	-3.64547383662063
TTTAACTGGTGGCCTAACTACGGCTTTAATAGAAGA	8271	1340	0.889454946518	17.8272481982576	-3.64964092701611
TTTCCATGGTGGCCTAACTACGGCTTTAATAGAAGT	11337	2243	0.929162132384	18.3764007110092	-4.55148873492572
TTGAACTGGTGGCCTAACTACGGCTTTAATAGAAGT	10116	1424	0.836347688628	18.4703809236043	-4.59693707108391
TTTAACTGGTGGCCTAACTACGGCTTTACTAGAAGT	7903	916	0.78575058919	18.6535144850714	-3.34836402023645
TTTCACTGGTGGCCTAACTACGGCTTTACTAGAAGT	1895	157	0.754892382406	18.8014523648515	-2.00269070102741
TTGAAATGGTGGCCTAACTACGGCTTTACTAGAAGT	15609	1705	0.75863529949	19.5827426116502	-5.26450063040594
TTTAACTGGTGGCCTAACTACGGCTTAAATAGAAGG	871	192	0.896878881867	19.8546044042839	-3.45918652023645
TTGACATGGTGGCCTAACTACGGCTATACTAGAAGA	66	58	1.08874321415	20.0274746230962	-8.10372013323081
TTGACATGGTGGCCTAACTACGGCTTTAATAGAAGA	1965	1385	1.08182974329	20.3511640651261	-6.84445819820255
TTTCAATGGTGGCCTAACTACGGCTTTACTAGAAGG	1335	259	0.983533500895	20.6850800033394	-2.97153116712911
TTGACCTGGTGGCCTAACTACGGCTATACTAGAAGT	66	50	1.12999658247	20.8855937254222	-7.13487966712911
TTTAAATGGTGGCCTAACTACGGCTTAACTAGAAGC	1544	168	0.781103451471	21.7514282804013	-4.12675007955849
TTGACATGGTGGCCTAACTACGGCTTAAATAGAAGA	385	365	1.08874321415	21.794621884944	-6.65400379142289
TTTAAATGGTGGCCTAACTACGGCTTAACTAGAAGT	12309	2135	0.876400460592	21.8627453452152	-4.12675007955849
TTTCCCTGGTGGCCTAACTACGGCTTTAATAGAAGT	2787	718	0.858717657564	22.2242798207284	-3.58264826882402
TTTCAATGGTGGCCTAACTACGGCTTTACTAGAAGA	2601	1147	0.819467397029	22.7122621945912	-2.97153116712911
TTTAACTGGTGGCCTAACTACGGCTTAAATAGAAGT	7501	2055	0.903954135064	23.3542319769408	-3.45918652023645
TTTACCTGGTGGCCTAACTACGGCTATAATAGAAGG	108	80	0.969959933873	23.8184434580386	-6.48886042984097
TTTAACTGGTGGCCTAACTACGGCTTTAATAGAAGT	37586	6762	0.879777187419	24.5797201816216	-3.64964092701611
TTGCCATGGTGGCCTAACTACGGCTATAATAGAAGT	275	113	0.999886418961	26.0386861530142	-7.05932372080143
TTTAAATGGTGGCCTAACTACGGCTTTACTAGAAGC	7208	1021	0.816291906579	26.0436295360101	-4.31720448633815
TTTACCTGGTGGCCTAACTACGGCTTTAATAGAAGG	968	246	0.986275119738	26.4073827603287	-4.92832158803306
TTTACCTGGTGGCCTAACTACGGCTTAAATAGAAGT	1605	264	0.847338049809	27.0379206468582	-4.7378671812534
TTGAACTGGTGGCCTAACTACGGCTTTAATAGAAGG	1240	456	0.796966197698	27.3001204637005	-4.59693707108391
TTTACATGGTGGCCTAACTACGGCTTTACTAGAAGC	899	354	1.00228714696	27.6131185016732	-5.5958851473551
TTTCCATGGTGGCCTAACTACGGCTTAAATAGAAGT	2316	370	0.842217635488	27.6635376696584	-4.36103432814606
TTTACCTGGTGGCCTAACTACGGCTTTAATAGAAGT	8211	1698	0.864136061736	27.7430070503572	-4.92832158803306
TTTACCTGGTGGCCTAACTACGGCTATACTAGAAGA	61	268	1.11707738437	27.874165614878	-6.18758352306131
TTGAAATGGTGGCCTAACTACGGCTATAATAGAAGC	1020	386	1.01566311639	27.9499233604527	-7.12631637899352
TTGAAATGGTGGCCTAACTACGGCTTTACTAGAAGA	3579	218	0.71309666311	28.3431155436485	-5.26450063040594
TTGAAATGGTGGCCTAACTACGGCTTTACTAGAAGG	1744	344	0.844239800625	28.3520647111684	-5.26450063040594
TTGAACTGGTGGCCTAACTACGGCTATACTAGAAGT	296	1071	1.06112772754	28.4617176131619	-5.85619900611216
TTGAAATGGTGGCCTAACTACGGCTATAATAGAAGT	8146	2558	0.953421785327	28.5640115610571	-7.12631637899352
TTGAAATGGTGGCCTAACTACGGCTTTACTAGAAGC	1739	85	0.733816276728	29.3843601301928	-5.26450063040594
TTGAACTGGTGGCCTAACTACGGCTATAATAGAAGT	1052	154	0.741752117044	29.6412422197637	-6.15747591289182
TTTAAATGGTGGCCTAACTACGGCTTTACTAGAAGT	63313	11035	0.817352601324	29.8728527423282	-4.31720448633815
TTTACATGGTGGCCTAACTACGGCTTAACTAGAAGT	1565	300	0.965416504592	29.9348779723145	-5.40543074057544
TTGAAATGGTGGCCTAACTACGGCTTAAATAGAAGA	3139	508	0.923677942396	30.2256544422046	-5.37532313040595
TTTAAATGGTGGCCTAACTACGGCTTTACTAGAAGA	14214	2021	0.842217635488	30.2926337348258	-4.31720448633815
TTGAACTGGTGGCCTAACTACGGCTATAATAGAAGG	131	48	0.969959933874	30.6536558030513	-6.15747591289182
TTGCAATGGTGGCCTAACTACGGCTTAACTAGAAGT	553	61	1.01254909184	31.9722453552132	-3.72837290441724
TTTAAATGGTGGCCTAACTACGGCTATGCTAGAAGT	54	38	1.08874321415	32.33644344834	-5.09519017842854
TTTCAATGGTGGCCTAACTACGGCTTTAATAGAAGT	57238	14663	0.97417111855	32.4510071154374	-3.27280807390877
TTTACCTGGTGGCCTAACTACGGCTTTAATAGAAGC	909	295	0.793610376653	32.5183283683439	-4.92832158803306
TTTCAATGGTGGCCTAACTACGGCTTTAATAGAAGC	6020	1507	0.953565665483	32.6401955577672	-3.27280807390877
TTTAAATGGTGGCCTAACTACGGCTTTAATAGAAGT	313005	83515	0.902935862613	32.6587087945596	-4.61848139311781
TTTCAATGGTGGCCTAACTACGGCTTTACTAGAAGC	1404	132	0.741752117044	32.6650084732827	-2.97153116712911
TTTAACTGGTGGCCTAACTACGGCTTTAATAGAAGG	4489	1138	0.942475466396	32.6895251441665	-3.64964092701611
TTTCACTGGTGGCCTAACTACGGCTTTAATAGAAGG	1135	169	0.957597865441	33.0167777734456	-2.30396760780707
TTTCCCTGGTGGCCTAACTACGGCTTAACTAGAAGT	120	9	1.03777293084	33.0697282179585	-3.0909169552647
TTTCAATGGTGGCCTAACTACGGCTTTAATAGAAGA	12772	3134	0.947921367796	33.1037673737011	-3.27280807390877
TTTCCATGGTGGCCTAACTACGGCTTTAATAGAAGA	2504	317	0.839171523999	33.2230553743881	-4.55148873492572
TTGACATGGTGGCCTAACTACGGCTTTAATAGAAGG	1058	281	0.852684650037	33.6838711306083	-6.84445819820255
TTTACCTGGTGGCCTAACTACGGCTATACTAGAAGT	217	570	1.18351232561	33.8336860815383	-6.18758352306131
TTGCAATGGTGGCCTAACTACGGCTATAATAGAAGG	146	273	1.23313505286	34.4892277812023	-5.78064305978448
TTTAAATGGTGGCCTAACTACGGCTTAAATAGAAGA	13029	2978	0.845571568842	34.5418434025575	-4.42802698633815
TTTAAATGGTGGCCTAACTACGGCTTTGATAGAAGT	2095	396	0.701300456996	35.0958136514149	-3.83592824340029
TTTAAATGGTGGCCTAACTACGGCTTTAATAGAAGC	31965	6548	0.894844343435	35.0995103587636	-4.61848139311781
TTTACATGGTGGCCTAACTACGGCTTTACTAGAAGA	1748	212	0.960208704854	35.1160745247335	-5.5958851473551
TTTAAATGGTGGCCTAACTACGGCTTTAATAGAAGA	67450	13944	0.874196107888	35.6945023565667	-4.61848139311781
TTGCAATGGTGGCCTAACTACGGCTTTGATAGAAGT	100	32	1.06478061684	36.090198793956	-3.43755106825905
TTTAAATGGTGGCCTAACTACGGCTTAAATAGAAGT	60982	25407	0.921325657725	36.1688931318538	-4.42802698633815
TTGAAATGGTGGCCTAACTACGGCTTAAATAGAAGC	1594	324	0.754892382406	36.1879980895133	-5.37532313040595
TTTACATGGTGGCCTAACTACGGCTTTGATAGAAGT	292	254	1.08874321415	36.3632438649267	-5.11460890441724
TTGACATGGTGGCCTAACTACGGCTTAAATAGAAGC	242	77	0.934549106067	36.7941879403143	-6.65400379142289
TTGACATGGTGGCCTAACTACGGCTATACTAGAAGG	31	6	0.969959933873	36.8601199633083	-8.10372013323081
TTTAAATGGTGGCCTAACTACGGCTAAACTAGAAGC	296	231	1.09561305166	36.9894680645193	-5.6872889213664
TTGCAATGGTGGCCTAACTACGGCTAAACTAGAAGT	76	29	1.14221690617	37.052077953229	-5.28891174622515
TTGCAATGGTGGCCTAACTACGGCTTTACTAGAAGT	2584	244	0.921094168824	37.0683458444891	-3.91882731119691
TTTAAATGGTGGCCTAACTACGGCTTTACTAGAAGG	7072	3940	0.872065853693	37.0740741495658	-4.31720448633815
TTGACATGGTGGCCTAACTACGGCTAAAATAGAAGT	266	61	0.969959933874	37.7182717757213	-8.2145426332308
TTTCAATGGTGGCCTAACTACGGCTTAAATAGAAGG	1277	301	0.933400300625	38.7609811981158	-3.08235366712911
TTTCCCTGGTGGCCTAACTACGGCTAAAATAGAAGA	23	1483	1.12999658247	39.2202223106739	-4.95273270385227
TTTAAATGGTGGCCTAACTACGGCTTAACTAGAAGA	2663	414	0.71001616393	39.4566158446378	-4.12675007955849
TTGAACTGGTGGCCTAACTACGGCTAAAATAGAAGA	79	265	1.12999658247	39.8197089901802	-5.96702150611216
TTTCAATGGTGGCCTAACTACGGCTTAAATAGAAGC	1251	296	0.873481242559	40.025768761827	-3.08235366712911
TTTCACTGGTGGCCTAACTACGGCTTAAATAGAAGT	2004	436	0.78718314744	40.1482147832759	-2.11351320102741
TTTCAATGGTGGCCTAACTACGGCTTAAATAGAAGA	2469	765	0.843277700339	41.0449143010118	-3.08235366712911
TTTCAATGGTGGCCTAACTACGGCTTTAATAGAAGG	7010	12144	0.935603310887	41.2814645574765	-3.27280807390877
TTTAAATGGTGGCCTAACTACGGCTTAAATAGAAGC	6507	810	0.805331580186	41.4442599694203	-4.42802698633815
TTGAAATGGTGGCCTAACTACGGCTAAACTAGAAGA	105	365	1.11707738437	41.6329812142443	-6.63458506543419
TTTCAATGGTGGCCTAACTACGGCTTAAATAGAAGT	11516	4920	0.96593667088	41.8269241804287	-3.08235366712911
TTGAAATGGTGGCCTAACTACGGCTTAAATAGAAGT	15167	3700	0.856555962034	43.5986695944899	-5.37532313040595
TTGAAATGGTGGCCTAACTACGGCTATAATAGAAGA	1787	1670	0.962800416272	43.6132596081296	-7.12631637899352
TTTACCTGGTGGCCTAACTACGGCTTAAATAGAAGG	171	20	0.864136061735	43.9871625410497	-4.7378671812534
TTGAACTGGTGGCCTAACTACGGCTATACTAGAAGC	53	41	0.969959933873	44.5728862839876	-5.85619900611216
TTTACATGGTGGCCTAACTACGGCTTTGATAGAAGC	38	14	0.969959933873	44.8578324234426	-5.11460890441724
TTGACCTGGTGGCCTAACTACGGCTATAATAGAAGA	48	72	1.03777293084	45.1455573982018	-7.43615657390877
TTTCCATGGTGGCCTAACTACGGCTTTAATAGAAGG	1368	233	0.859426464302	45.6763768596237	-4.55148873492572
TTGCACTGGTGGCCTAACTACGGCTTTAATAGAAGA	481	223	0.819467397028	46.000380230948	-3.25126375187487
TTTACCTGGTGGCCTAACTACGGCTAAAATAGAAGT	280	988	1.07306830577	46.4087716671864	-6.29840602306131
TTGAAATGGTGGCCTAACTACGGCTATACTAGAAGC	280	161	0.984128680654	46.5075345301825	-6.82503947221385
TTTACATGGTGGCCTAACTACGGCTAAACTAGAAGA	51	2905	1.11032695101	46.6842663464923	-6.96596958238335
TTTCACTGGTGGCCTAACTACGGCTTTAATAGAAGA	2067	293	0.838921137085	46.8604385246187	-2.30396760780707
TTGAACTGGTGGCCTAACTACGGCTTAAATAGAAGT	1998	284	0.685865246721	47.5120697470682	-4.40648266430425
TTTACCTGGTGGCCTAACTACGGCTAAAATAGAAGG	23	181	1.12999658247	47.7809285905391	-6.29840602306131
TTTAACTGGTGGCCTAACTACGGCTAAACTAGAAGT	245	120	0.917062896435	48.1345035231018	-4.7184484552647
TTTCAATGGTGGCCTAACTACGGCTAAGATAGAAGT	15	47	1.16486072963	48.1648773822634	-3.8603393592195
TTGAAATGGTGGCCTAACTACGGCTATACTAGAAGT	2058	1027	0.952622938458	48.4608668847881	-6.82503947221385
TTTAAATGGTGGCCTAACTACGGCTTAGATAGAAGA	69	4	0.864136061735	48.9604039662298	-3.64547383662063
TTGAACTGGTGGCCTAACTACGGCTAAAATAGAAGT	321	277	1.01254909184	49.2335782506483	-5.96702150611216
TTTACATGGTGGCCTAACTACGGCTTTACTAGAAGT	7777	1683	0.908082865333	49.878669556288	-5.5958851473551
TTTCAATGGTGGCCTAACTACGGCTTAACTAGAAGG	264	88	0.958053322515	50.2717144726463	-2.78107676034945
TTGAAATGGTGGCCTAACTACGGCTAAACTAGAAGT	470	328	1.01905642172	50.8547665318402	-6.63458506543419
TTTCCCTGGTGGCCTAACTACGGCTATAATAGAAGA	51	1255	1.19517583218	51.5095796996261	-5.14318711063193
TTTACATGGTGGCCTAACTACGGCTTAACTAGAAGG	164	50	0.917062896435	52.2145656249103	-5.40543074057544
TTTCCCTGGTGGCCTAACTACGGCTATACTAGAAGG	12	212	1.26837827854	53.2321601264387	-4.84191020385227
TTGCACTGGTGGCCTAACTACGGCTTTAATAGAAGT	2239	2836	0.831483633308	53.4471075217303	-3.25126375187487
TTTACCTGGTGGCCTAACTACGGCTATAATAGAAGC	84	126	0.906578159212	54.7285463315437	-6.48886042984097
TTTAAATGGTGGCCTAACTACGGCTATGCTAGAAGC	5	1	1.16486072963	54.9662506333082	-5.09519017842854
TTTACATGGTGGCCTAACTACGGCTTTACTAGAAGG	908	346	0.924550573805	55.9165260210601	-5.5958851473551
TTTACATGGTGGCCTAACTACGGCTTAACTAGAAGC	181	15	0.769857709699	57.2805435110361	-5.40543074057544
TTGCAATGGTGGCCTAACTACGGCTATAATAGAAGC	167	330	1.14614894168	57.3717774348206	-5.78064305978448
TTTCCATGGTGGCCTAACTACGGCTATAATAGAAGT	1205	5189	1.12358267241	57.9394064788173	-6.11202757673363
TTTAAATGGTGGCCTAACTACGGCTTAAATAGAAGG	6502	3163	0.872344631552	58.0295464420787	-4.42802698633815
TTTACCTGGTGGCCTAACTACGGCTAAAATAGAAGA	54	467	1.07537849478	59.6073647100084	-6.29840602306131
TTTCCCTGGTGGCCTAACTACGGCTATAATAGAAGT	301	3280	1.14092698956	61.0221804720751	-5.14318711063193
TTTACATGGTGGCCTAACTACGGCTTTGATAGAAGG	25	23	0.969959933873	61.7574448463332	-5.11460890441724
TTGAAATGGTGGCCTAACTACGGCTTAACTAGAAGT	3091	410	0.746815957325	63.3618069873499	-5.07404622362628
TTGAAATGGTGGCCTAACTACGGCTTTAATAGAAGA	16270	9131	0.791554350921	63.8617975822316	-5.56577753718561
TTGCAATGGTGGCCTAACTACGGCTATAATAGAAGT	1282	1643	1.05792278643	64.9001280843978	-5.78064305978448
TTGAAATGGTGGCCTAACTACGGCTATACTAGAAGG	230	123	0.928460082002	66.3095644185999	-6.82503947221385
TTGAACTGGTGGCCTAACTACGGCTAAACTAGAAGG	7	1	1.16486072963	68.3951603220031	-5.6657445993325
TTTAAATGGTGGCCTAACTACGGCTTTAATAGAAGG	36223	16037	0.903773036348	68.9635628372358	-4.61848139311781
TTGCAATGGTGGCCTAACTACGGCTTTACTAGAAGG	280	105	0.879444379568	69.4550373449789	-3.91882731119691
TTGCACTGGTGGCCTAACTACGGCTAAAATAGAAGT	74	37	0.890797528938	71.4926456828699	-4.62134818690312
TTGACCTGGTGGCCTAACTACGGCTAAAATAGAAGT	71	62	0.995202809798	72.2743968319701	-7.24570216712911
TTGAACTGGTGGCCTAACTACGGCTTAACTAGAAGC	56	0	1.10464709469	72.7965733646729	-4.10520575752459
TTTCCATGGTGGCCTAACTACGGCTATAATAGAAGG	143	1118	1.07709499355	73.9368157591991	-6.11202757673363
TTTACATGGTGGCCTAACTACGGCTTTGATAGAAGA	62	43	0.934549106067	73.9705936774317	-5.11460890441724
TTGCCATGGTGGCCTAACTACGGCTTTAATAGAAGA	523	218	0.769857709698	74.2286673931506	-5.49878487899352
TTTCAATGGTGGCCTAACTACGGCTATAATAGAAGT	6158	33837	1.11136536568	74.5258423831789	-4.83334691571668
TTTCCATGGTGGCCTAACTACGGCTATACTAGAAGT	317	2229	1.1980454502	74.6021497135186	-5.81075066995397
TTTCCATGGTGGCCTAACTACGGCTATAATAGAAGC	158	604	1.07801362662	75.1939102583235	-6.11202757673363
TTGACATGGTGGCCTAACTACGGCTTTACTAGAAGG	229	244	1.02993937579	75.2355808282469	-6.54318129142289
TTGCCCTGGTGGCCTAACTACGGCTTTAATAGAAGT	641	348	0.650411704049	75.3435440257241	-4.52994441289182
TTTAAATGGTGGCCTAACTACGGCTAAACTAGAAGT	1853	2338	0.97641640552	75.6058604712437	-5.6872889213664
TTGCAATGGTGGCCTAACTACGGCTTAGATAGAAGT	17	21	1.05615725545	75.88086640913	-3.24709666147939
TTGAAATGGTGGCCTAACTACGGCTATACTAGAAGA	468	1012	0.929162132383	78.2978587795752	-6.82503947221385
TTTCAATGGTGGCCTAACTACGGCTATAATAGAAGC	757	5941	1.12170172137	78.7067966502333	-4.83334691571668
TTTCACTGGTGGCCTAACTACGGCTATACTAGAAGC	25	338	1.11032695101	79.9449999576809	-3.56322954283532
TTTACCTGGTGGCCTAACTACGGCTAAACTAGAAGT	61	175	1.08874321415	80.9414021042237	-5.99712911628165
TTTAAATGGTGGCCTAACTACGGCTATGCTAGAAGA	12	22	1.03777293084	81.5130841123635	-5.09519017842854
TTGACATGGTGGCCTAACTACGGCTTTACTAGAAGC	213	488	1.10986955554	82.3318110446147	-6.54318129142289
TTTCAATGGTGGCCTAACTACGGCTAAACTAGAAGC	43	168	1.09763263489	83.0363603822261	-4.34161560215736
TTGACCTGGTGGCCTAACTACGGCTTTAATAGAAGT	2073	17600	1.07584473327	83.4341375600695	-5.87561773210086
TTGAAATGGTGGCCTAACTACGGCTTTAATAGAAGC	7952	11212	0.783305122775	83.4522823993669	-5.56577753718561
TTGCCATGGTGGCCTAACTACGGCTAAAATAGAAGT	85	46	0.864136061735	84.1699368573596	-6.86886931402176
TTTACATGGTGGCCTAACTACGGCTATAATAGAAGG	497	1466	1.06531933752	85.2890951388183	-7.45770089594267
TTTACCTGGTGGCCTAACTACGGCTAAAATAGAAGC	35	92	1.10133472255	85.5480859679073	-6.29840602306131
TTTCAATGGTGGCCTAACTACGGCTATAATAGAAGG	712	8974	1.09434129617	85.7739210887961	-4.83334691571668
TTGAAATGGTGGCCTAACTACGGCTTTAATAGAAGT	75321	153634	0.774377642574	86.489076897719	-5.56577753718561
TTGAACTGGTGGCCTAACTACGGCTAAACTAGAAGA	12	241	1.11707738437	86.6145718836877	-5.6657445993325
TTTCCCTGGTGGCCTAACTACGGCTATAATAGAAGC	35	385	1.18187650125	88.2676313874821	-5.14318711063193
TTGAAATGGTGGCCTAACTACGGCTAAAATAGAAGT	2181	1702	0.90219068484	88.6493233880867	-6.93586197221385
TTGACATGGTGGCCTAACTACGGCTTTACTAGAAGT	1870	5526	1.05317056084	89.2830163411532	-6.54318129142289
TTTACATGGTGGCCTAACTACGGCTAAACTAGAAGT	238	229	0.942879281654	89.3938152638387	-6.96596958238335
TTTACATGGTGGCCTAACTACGGCTATAATAGAAGT	4137	12764	1.04822087793	89.4563842716439	-7.45770089594267
TTGACCTGGTGGCCTAACTACGGCTTAACTAGAAGT	89	24	0.969959933873	89.802169451759	-5.38388641854154
TTTAAATGGTGGCCTAACTACGGCTAAACTAGAAGA	456	674	0.996696893789	89.9735953809484	-5.6872889213664
TTTACCTGGTGGCCTAACTACGGCTATGCTAGAAGT	3	14	1.16486072963	91.0282686613866	-5.4050303733438
TTGCCATGGTGGCCTAACTACGGCTTTAATAGAAGC	252	300	0.769857709699	91.4032431842131	-5.49878487899352
TTTCCCTGGTGGCCTAACTACGGCTATAATAGAAGG	33	355	1.07709499355	92.5441030712105	-5.14318711063193
TTTACATGGTGGCCTAACTACGGCTATAATAGAAGC	534	2543	1.05818417255	92.9294696800652	-7.45770089594267
TTGAAATGGTGGCCTAACTACGGCTATAATAGAAGG	930	704	0.91591870796	94.4078136337664	-7.12631637899352
TTGCAATGGTGGCCTAACTACGGCTATACTAGAAGC	46	124	1.05884815284	95.0293714030099	-5.47936615300482
TTTCACTGGTGGCCTAACTACGGCTATAATAGAAGT	975	6368	1.09650783836	95.8749704469459	-3.86450644961498
TTGACATGGTGGCCTAACTACGGCTTAACTAGAAGG	41	77	1.06478061684	96.0817122647424	-6.35272688464323
TTGACCTGGTGGCCTAACTACGGCTTAAATAGAAGT	426	2379	1.04084971559	96.7749165257873	-5.6851633253212
TTGAAATGGTGGCCTAACTACGGCTATGCTAGAAGT	13	4	0.969959933873	96.9249725256082	-6.04248632249634
TTGACATGGTGGCCTAACTACGGCTTAACTAGAAGT	372	689	1.05171004708	97.0865130079066	-6.35272688464323
TTTAAATGGTGGCCTAACTACGGCTAAGATAGAAGC	4	8	1.08874321415	97.4752147408557	-5.20601267842854
TTGAAATGGTGGCCTAACTACGGCTAAACTAGAAGC	69	150	0.842217635488	97.4808780311355	-6.63458506543419
TTGCAATGGTGGCCTAACTACGGCTATAATAGAAGA	284	1025	1.04365321319	97.5055453425993	-5.78064305978448
TTGAAATGGTGGCCTAACTACGGCTAAAATAGAAGC	284	271	0.948130523876	97.9554444825493	-6.93586197221385
TTGACCTGGTGGCCTAACTACGGCTTTAATAGAAGA	451	2433	1.06043140294	99.1175157743301	-5.87561773210086
TTTACATGGTGGCCTAACTACGGCTATACTAGAAGG	110	351	1.04216120542	99.967773038924	-7.15642398916301
TTGACATGGTGGCCTAACTACGGCTTTACTAGAAGA	381	1779	1.08634242326	100.801614077029	-6.54318129142289
TTTCACTGGTGGCCTAACTACGGCTATAATAGAAGC	111	1029	1.16315145883	101.154301881775	-3.86450644961498
TTTAAATGGTGGCCTAACTACGGCTAAGATAGAAGG	10	33	1.01759957754	102.21727862876	-5.20601267842854
TTTCCATGGTGGCCTAACTACGGCTATAATAGAAGA	267	6116	1.08306927104	102.583034278766	-6.11202757673363
TTTAAATGGTGGCCTAACTACGGCTATGATAGAAGA	53	257	0.906578159213	102.812021773313	-5.3964670852082
TTTAACTGGTGGCCTAACTACGGCTATAATAGAAGT	4301	44560	1.09232880219	103.046294554531	-5.21017976882402
TTTACATGGTGGCCTAACTACGGCTAAGCTAGAAGT	3	0	1.26837827854	103.397902718854	-6.18341643266583
TTGCAATGGTGGCCTAACTACGGCTATACTAGAAGT	372	677	1.02537057418	103.630605252489	-5.47936615300482
TTTCCCTGGTGGCCTAACTACGGCTAAAATAGAAGT	90	1640	1.08874321415	103.734446698374	-4.95273270385227
TTGACCTGGTGGCCTAACTACGGCTTTAATAGAAGC	223	868	1.09005416878	103.93940934614	-5.87561773210086
TTGACCTGGTGGCCTAACTACGGCTTAAATAGAAGC	43	290	1.05067029122	105.329617328119	-5.6851633253212
TTTCAATGGTGGCCTAACTACGGCTATACTAGAAGT	1722	34228	1.12588074175	105.481603867132	-4.53207000893702
TTGAAATGGTGGCCTAACTACGGCTAAAATAGAAGA	488	1368	0.922728778624	105.889150729978	-6.93586197221385
TTGCACTGGTGGCCTAACTACGGCTAAACTAGAAGT	18	13	0.864136061735	107.127216767563	-4.32007128012346
TTTCACTGGTGGCCTAACTACGGCTATAATAGAAGG	124	1320	1.06611076732	107.914262597003	-3.86450644961498
TTTCCATGGTGGCCTAACTACGGCTATACTAGAAGA	82	2339	1.13695117346	108.473067430662	-5.81075066995397
TTTAACTGGTGGCCTAACTACGGCTATAATAGAAGG	494	4989	1.11512640226	108.549689916435	-5.21017976882402
TTTCAATGGTGGCCTAACTACGGCTAAACTAGAAGA	80	241	0.940929145031	108.583961433674	-4.34161560215736
TTTCAATGGTGGCCTAACTACGGCTATACTAGAAGC	206	14609	1.14020112625	109.607305467614	-4.53207000893702
TTTCCATGGTGGCCTAACTACGGCTATACTAGAAGG	25	338	1.16486072963	110.324057072082	-5.81075066995397
TTTCAATGGTGGCCTAACTACGGCTATACTAGAAGG	193	1321	1.0874615807	110.440794933148	-4.53207000893702
TTTCAATGGTGGCCTAACTACGGCTATAATAGAAGA	1485	29613	1.10393391041	111.124529202337	-4.83334691571668
TTTAACTGGTGGCCTAACTACGGCTAAAATAGAAGC	160	485	0.928460082002	111.519502503338	-5.01972536204436
TTTACATGGTGGCCTAACTACGGCTATACTAGAAGT	1139	4775	1.05241850881	111.731588824826	-7.15642398916301
TTGCAATGGTGGCCTAACTACGGCTAAAATAGAAGG	51	214	1.07842065478	111.929757453781	-5.59018865300481
TTTACATGGTGGCCTAACTACGGCTTAGATAGAAGT	48	86	0.984128680654	111.984440846368	-4.92415449763758
TTGACCTGGTGGCCTAACTACGGCTTTAATAGAAGG	245	802	1.05484931491	112.313667092671	-5.87561773210086
TTGACCTGGTGGCCTAACTACGGCTTAAATAGAAGA	95	706	1.0192238507	112.419893447316	-5.6851633253212
TTTACATGGTGGCCTAACTACGGCTATAATAGAAGA	945	7139	1.04899590384	112.87396229663	-7.45770089594267
TTTAAATGGTGGCCTAACTACGGCTATAATAGAAGT	32960	305304	1.07790200212	113.27302003978	-6.17902023492572
TTGCACTGGTGGCCTAACTACGGCTAAACTAGAAGA	2	1	1.16486072963	115.439527142144	-4.32007128012346
TTTCCCTGGTGGCCTAACTACGGCTATACTAGAAGT	90	1812	1.12577212366	115.552870894438	-4.84191020385227
TTGCACTGGTGGCCTAACTACGGCTTAAATAGAAGA	84	4	0.719551561813	116.027699083976	-3.06080934509521
TTGCAATGGTGGCCTAACTACGGCTAAAATAGAAGA	98	688	1.0722538313	117.433410816566	-5.59018865300481
TTTCACTGGTGGCCTAACTACGGCTATAATAGAAGA	234	7224	1.08774390631	118.823822505722	-3.86450644961498
TTGACATGGTGGCCTAACTACGGCTTAGATAGAAGT	15	3	0.969959933874	119.688635892538	-5.87145064170538
TTTAACTGGTGGCCTAACTACGGCTTAAATAGAAGC	833	135	0.745344382107	120.335815644268	-3.45918652023645
TTGCAATGGTGGCCTAACTACGGCTAAAATAGAAGC	58	197	1.03777293084	120.605057833424	-5.59018865300481
TTTACATGGTGGCCTAACTACGGCTAAGATAGAAGT	7	7	1.05615725545	120.856294358941	-6.48469333944549
TTTACATGGTGGCCTAACTACGGCTATACTAGAAGC	150	593	1.04432115205	121.127452427532	-7.15642398916301
TTGACATGGTGGCCTAACTACGGCTTAACTAGAAGA	92	762	1.05091540272	121.833408785369	-6.35272688464323
TTGACATGGTGGCCTAACTACGGCTTTGATAGAAGT	66	204	0.787183147439	121.855525047389	-6.06190504848504
TTTCACTGGTGGCCTAACTACGGCTATACTAGAAGT	280	3470	1.15561075926	122.932523083054	-3.56322954283532
TTGCCATGGTGGCCTAACTACGGCTAAAATAGAAGC	11	12	0.969959933874	123.914265842333	-6.86886931402176
TTTAAATGGTGGCCTAACTACGGCTATAATAGAAGC	4119	70662	1.08506784597	124.927424788484	-6.17902023492572
TTTCAATGGTGGCCTAACTACGGCTATACTAGAAGA	495	61357	1.07210977892	125.488539694788	-4.53207000893702
TTTCCATGGTGGCCTAACTACGGCTATACTAGAAGC	36	405	1.06308374272	126.143668858376	-5.81075066995397
TTGCAATGGTGGCCTAACTACGGCTATACTAGAAGG	23	54	0.987142939664	126.951499799852	-5.47936615300482
TTGCAATGGTGGCCTAACTACGGCTAAAATAGAAGT	396	1066	1.03777293084	127.050197124132	-5.59018865300481
TTTCCCTGGTGGCCTAACTACGGCTAAACTAGAAGT	10	317	0.906578159212	127.34898401146	-4.65145579707261
TTGCAATGGTGGCCTAACTACGGCTATGATAGAAGT	15	8	0.969959933873	127.597987285576	-4.99808991006696
TTGAAATGGTGGCCTAACTACGGCTTAAATAGAAGG	1661	4325	0.807669319937	128.069570846038	-5.37532313040595
TTTACATGGTGGCCTAACTACGGCTATACTAGAAGA	241	4373	1.07687728862	128.103306427936	-7.15642398916301
TTGCAATGGTGGCCTAACTACGGCTATACTAGAAGA	69	710	1.03777293084	128.136935356401	-5.47936615300482
TTTAACTGGTGGCCTAACTACGGCTATAATAGAAGA	924	15437	1.10559843874	131.568867283146	-5.21017976882402
TTGACCTGGTGGCCTAACTACGGCTTAAATAGAAGG	43	204	1.08070692736	131.607066592767	-5.6851633253212
TTGAACTGGTGGCCTAACTACGGCTATACTAGAAGA	61	156	0.769857709699	131.851313165417	-5.85619900611216
TTGAAATGGTGGCCTAACTACGGCTAAGCTAGAAGA	1	13	1.26837827854	132.956168006661	-5.85203191571668
TTGCAATGGTGGCCTAACTACGGCTTAAATAGAAGA	530	1234	0.842684885636	133.1036877441	-4.02964981119691
TTGAAATGGTGGCCTAACTACGGCTTTGATAGAAGG	35	16	0.864136061735	133.447086291046	-4.78322438746809
TTTACATGGTGGCCTAACTACGGCTTAAATAGAAGA	1677	4851	0.87433217647	134.326329523628	-5.7067076473551
TTTAAATGGTGGCCTAACTACGGCTATAATAGAAGG	3731	37241	1.04929085566	134.661519406663	-6.17902023492572
TTTAACTGGTGGCCTAACTACGGCTATACTAGAAGA	238	6862	1.08360210163	135.30727995769	-4.90890286204436
TTTAACTGGTGGCCTAACTACGGCTATGATAGAAGT	22	199	0.934549106067	135.977110550238	-4.42762661910651
TTTCACTGGTGGCCTAACTACGGCTAAAATAGAAGA	56	2645	1.02402050734	137.418662133578	-3.67405204283532
TTGAACTGGTGGCCTAACTACGGCTAAAATAGAAGC	44	116	0.990406325957	137.634213120381	-5.96702150611216
TTTAACTGGTGGCCTAACTACGGCTATAATAGAAGC	497	4669	1.0865033033	139.416944790356	-5.21017976882402
TTGCACTGGTGGCCTAACTACGGCTTAAATAGAAGG	46	182	0.88358320807	139.556863751301	-3.06080934509521
TTTAAATGGTGGCCTAACTACGGCTAAGATAGAAGT	72	191	0.948611686646	139.848238794155	-5.20601267842854
TTGAAATGGTGGCCTAACTACGGCTAAAATAGAAGG	262	403	0.864136061736	141.156415501195	-6.93586197221385
TTTAAATGGTGGCCTAACTACGGCTATGATAGAAGC	28	138	0.883583208069	143.125429470692	-5.3964670852082
TTTCACTGGTGGCCTAACTACGGCTATACTAGAAGG	20	324	1.00671250682	145.212148320971	-3.56322954283532
TTTCAATGGTGGCCTAACTACGGCTATGATAGAAGG	4	66	1.05615725545	146.192838432769	-4.05079376599917
TTTAACTGGTGGCCTAACTACGGCTATACTAGAAGG	112	1499	1.04058920001	148.151461358654	-4.90890286204436
TTGCCATGGTGGCCTAACTACGGCTTAAATAGAAGT	476	155	0.593783595414	148.866279005248	-5.30833047221385
TTTCCATGGTGGCCTAACTACGGCTAAAATAGAAGT	315	5110	1.0646556939	149.242452460568	-5.92157316995397
TTTCCATGGTGGCCTAACTACGGCTAAAATAGAAGC	66	12797	1.06012048453	149.644477265708	-5.92157316995397
TTTAAATGGTGGCCTAACTACGGCTATAATAGAAGA	7731	251159	1.07595415224	150.662642471205	-6.17902023492572
TTTAACTGGTGGCCTAACTACGGCTATACTAGAAGT	1066	23622	1.09758929046	152.49925428477	-4.90890286204436
TTTCACTGGTGGCCTAACTACGGCTAAAATAGAAGC	28	175	0.896878881867	157.820633131666	-3.67405204283532
TTTAAATGGTGGCCTAACTACGGCTAAGATAGAAGA	12	57	0.948611686646	159.089226305388	-5.20601267842854
TTTACATGGTGGCCTAACTACGGCTATGATAGAAGT	23	116	0.969959933873	163.913803895401	-6.67514774622515
TTTAACTGGTGGCCTAACTACGGCTAAGATAGAAGT	6	30	0.906578159212	164.777338069627	-4.23717221232685
TTTAAATGGTGGCCTAACTACGGCTATACTAGAAGG	865	13955	1.04256663692	165.138992536963	-5.87774332814606
TTGAAATGGTGGCCTAACTACGGCTATGATAGAAGT	58	44	0.787183147439	165.257611778465	-6.343763229276
TTTCCATGGTGGCCTAACTACGGCTAAAATAGAAGG	30	1091	1.02484334578	166.578785906813	-5.92157316995397
TTTACATGGTGGCCTAACTACGGCTATGATAGAAGC	4	4	0.969959933873	167.750255523326	-6.67514774622515
TTTAAATGGTGGCCTAACTACGGCTATACTAGAAGC	1048	13152	1.09626611689	168.431196031945	-5.87774332814606
TTGACCTGGTGGCCTAACTACGGCTTTACTAGAAGT	427	371	0.755630665523	170.933132388381	-5.5743408253212
TTTAAATGGTGGCCTAACTACGGCTATACTAGAAGT	8676	159525	1.0745059935	171.514277649371	-5.87774332814606
TTTCAATGGTGGCCTAACTACGGCTAAAATAGAAGT	1693	44954	1.05656344697	173.198940744018	-4.64289250893702
TTTAACTGGTGGCCTAACTACGGCTATACTAGAAGC	145	2417	1.11370538735	173.348077309621	-4.90890286204436
TTGCAATGGTGGCCTAACTACGGCTTTAATAGAAGC	1373	22775	1.04495177487	175.534893294657	-4.22010421797657
TTGCAATGGTGGCCTAACTACGGCTTAAATAGAAGC	276	946	0.926916495014	176.496404484187	-4.02964981119691
TTTCCATGGTGGCCTAACTACGGCTAAACTAGAAGT	66	840	1.08996583876	180.188850314608	-5.62029626317431
TTTCCATGGTGGCCTAACTACGGCTAAAATAGAAGA	66	7086	0.997818375719	181.511066919884	-5.92157316995397
TTTCCATGGTGGCCTAACTACGGCTAAACTAGAAGC	6	93	0.934549106067	182.860023591355	-5.62029626317431
TTTCAATGGTGGCCTAACTACGGCTAAAATAGAAGC	280	17057	1.07914858059	183.004955774823	-4.64289250893702
TTTCAATGGTGGCCTAACTACGGCTATGATAGAAGT	33	522	1.10298220483	183.239641117112	-4.05079376599917
TTTCACTGGTGGCCTAACTACGGCTATACTAGAAGA	67	2258	1.1380767802	183.588555245743	-3.56322954283532
TTTACATGGTGGCCTAACTACGGCTAAAATAGAAGC	155	1240	0.993561901788	185.382619219186	-7.26724648916301
TTTACATGGTGGCCTAACTACGGCTAAAATAGAAGG	120	1413	1.02846335596	185.488240750791	-7.26724648916301
TTTACATGGTGGCCTAACTACGGCTAAAATAGAAGT	1114	7149	0.999537844174	189.630319619517	-7.26724648916301
TTGCCATGGTGGCCTAACTACGGCTTAAATAGAAGG	58	235	0.719551561813	190.217923608372	-5.30833047221385
TTGCAATGGTGGCCTAACTACGGCTAAACTAGAAGG	5	3	0.864136061735	192.942955914212	-5.28891174622515
TTTCACTGGTGGCCTAACTACGGCTAAAATAGAAGG	30	1181	1.05514898808	193.39977785497	-3.67405204283532
TTTACATGGTGGCCTAACTACGGCTATGATAGAAGG	3	15	1.03777293084	196.400849499891	-6.67514774622515
TTTCAATGGTGGCCTAACTACGGCTAAAATAGAAGG	202	4876	1.07515601032	196.649460366149	-4.64289250893702
TTTAAATGGTGGCCTAACTACGGCTATACTAGAAGA	2001	123979	1.08076943969	197.991726993628	-5.87774332814606
TTTCACTGGTGGCCTAACTACGGCTAAAATAGAAGT	285	6762	1.054057515	199.255892884584	-3.67405204283532
TTGCAATGGTGGCCTAACTACGGCTTTAATAGAAGG	1565	30596	1.01522450396	200.637891015918	-4.22010421797657
TTGCAATGGTGGCCTAACTACGGCTTTAATAGAAGT	12532	137041	1.03042570064	201.086655988869	-4.22010421797657
TTGACCTGGTGGCCTAACTACGGCTTTACTAGAAGG	49	170	0.857137664658	202.950181179589	-5.5743408253212
TTTCAATGGTGGCCTAACTACGGCTAAACTAGAAGT	376	3708	0.986061135391	204.592191824219	-4.34161560215736
TTGAAATGGTGGCCTAACTACGGCTAAACTAGAAGG	46	51	0.701300456995	206.763861442527	-6.63458506543419
TTGCAATGGTGGCCTAACTACGGCTTAAATAGAAGT	2562	49964	0.993607429863	207.297657819691	-4.02964981119691
TTGCAATGGTGGCCTAACTACGGCTTAAATAGAAGG	272	2186	1.01207938375	211.126732769759	-4.02964981119691
TTTCAATGGTGGCCTAACTACGGCTAAAATAGAAGA	485	70524	1.07539722617	211.300757696198	-4.64289250893702
TTGCCATGGTGGCCTAACTACGGCTTTAATAGAAGG	313	2643	0.949329626001	211.880927594273	-5.49878487899352
TTTACATGGTGGCCTAACTACGGCTAAAATAGAAGA	247	4492	0.978230733104	216.770236032877	-7.26724648916301
TTTACATGGTGGCCTAACTACGGCTTAAATAGAAGG	870	10437	0.995659220446	219.676060808111	-5.7067076473551
TTTACATGGTGGCCTAACTACGGCTTTAATAGAAGC	4290	122264	1.01594261422	221.30661276594	-5.89716205413476
TTTACATGGTGGCCTAACTACGGCTTTAATAGAAGG	4724	77706	1.01625768558	222.242198399979	-5.89716205413476
TTGCCATGGTGGCCTAACTACGGCTTTAATAGAAGT	2511	13759	0.813114222327	222.911759414823	-5.49878487899352
TTTACATGGTGGCCTAACTACGGCTTAAATAGAAGC	878	4348	0.847212583295	223.345243494283	-5.7067076473551
TTGCAATGGTGGCCTAACTACGGCTTTAATAGAAGA	2775	37434	0.952405506656	225.050832507783	-4.22010421797657
TTTCCCTGGTGGCCTAACTACGGCTAAAATAGAAGG	6	405	1.09512944377	227.140255156535	-4.95273270385227
TTGCACTGGTGGCCTAACTACGGCTTTAATAGAAGG	259	2086	0.993668176464	232.192354754139	-3.25126375187487
TTTACATGGTGGCCTAACTACGGCTTTAATAGAAGA	8600	172601	0.948570087256	244.583016483676	-5.89716205413476
TTTACATGGTGGCCTAACTACGGCTTTAATAGAAGT	39768	1077283	1.00457578216	244.594050265796	-5.89716205413476
TTTAACTGGTGGCCTAACTACGGCTAAAATAGAAGA	267	5706	0.95353992648	248.154293314484	-5.01972536204436
TTTACATGGTGGCCTAACTACGGCTAAACTAGAAGG	17	35	0.872407505503	249.899572463328	-6.96596958238335
TTTACATGGTGGCCTAACTACGGCTTAAATAGAAGT	7796	122871	0.927459087408	265.678350586554	-5.7067076473551
TTGAAATGGTGGCCTAACTACGGCTAAGCTAGAAGT	4	1	1.03777293084	270.432040884174	-5.85203191571668
TTTCAATGGTGGCCTAACTACGGCTAAACTAGAAGG	30	705	1.06445946441	271.565073429887	-4.34161560215736
TTTAACTGGTGGCCTAACTACGGCTAAAATAGAAGG	115	3776	1.01925851523	278.963005407089	-5.01972536204436
TTTCCATGGTGGCCTAACTACGGCTATGATAGAAGC	2	7	1.12577212366	280.53003279675	-5.32947442701611
TTTAAATGGTGGCCTAACTACGGCTAAAATAGAAGT	9222	274536	1.00099208448	289.397338763471	-5.98856582814606
TTTAACTGGTGGCCTAACTACGGCTAAAATAGAAGT	1062	27873	0.991070898332	290.491094048195	-5.01972536204436
TTTAAATGGTGGCCTAACTACGGCTAAACTAGAAGG	217	2756	0.878611964349	293.9363258623	-5.6872889213664
TTTAAATGGTGGCCTAACTACGGCTAAAATAGAAGG	1022	52893	1.0048457446	294.479588727331	-5.98856582814606
TTTAAATGGTGGCCTAACTACGGCTATGATAGAAGT	213	3953	0.843807041744	300.489353338943	-5.3964670852082
TTTCAATGGTGGCCTAACTACGGCTATGATAGAAGA	4	86	0.924550573805	304.189173720852	-4.05079376599917
TTGAAATGGTGGCCTAACTACGGCTTTAATAGAAGG	9147	93626	0.901899704304	314.655164959929	-5.56577753718561
TTTAAATGGTGGCCTAACTACGGCTAAAATAGAAGC	1154	9537	0.966155998462	315.101741158788	-5.98856582814606
TTGCAATGGTGGCCTAACTACGGCTATGATAGAAGC	1	1	0.864136061735	317.342230827587	-4.99808991006696
TTTCAATGGTGGCCTAACTACGGCTATGATAGAAGC	5	63	1.05462101722	318.039833567938	-4.05079376599917
TTTAAATGGTGGCCTAACTACGGCTAAAATAGAAGA	2171	118952	0.981829068192	319.055853929411	-5.98856582814606
TTGCACTGGTGGCCTAACTACGGCTAAACTAGAAGC	1	1	0.995202809798	396.426676026532	-4.32007128012346
TTTAAATGGTGGCCTAACTACGGCTATGATAGAAGG	15	254	0.929879910482	416.225255704146	-5.3964670852082
TTGAAGTGGTGGCCTAACTACGGCTACACTAGAAGA	48	7976	0.906148399197	523.322207171548	-5.73361605413476
TTTCCATGGTGGCCTAACTACGGCTAAGATAGAAGT	1	7	1.04026462438	683.436204995348	-5.13902002023645
